# Virus-human protein-protein interactions predict viral phenotypes

**DOI:** 10.64898/2026.06.12.732009

**Authors:** Zhiyuan Zhang, Yang Feng, Xingyi Ge, Xiangxian Meng, Yousong Peng

## Abstract

Viral phenotypes such as host and tissue tropism are critical determinants of viral infection and transmission. Inferring viral phenotypes presents unique challenges compared to cellular organisms, as viruses rely entirely on host machinery for replication and survival. Current methods for predicting viral phenotypes mainly rely on viral genomic data, often overlooking host-related information. Here, we evaluated the utility of predicted virus-human protein-protein interactions (PPIs) in inferring diverse viral phenotypes using machine-learning algorithms. For predicting human infectivity, a PPI-based machine learning model outperformed both virus genomic and protein sequence-based models that used large language model embeddings. It also surpassed previous methods that incorporated both viral and host genomic data. The human proteins identified by the model were significantly enriched in functions related to viral infection and immune response. In predicting various phenotypes of human RNA viruses, PPI-based models performed better than virus sequence-based models in forecasting virulence, human transmissibility and transmission routes, while showing comparable performance to genomic sequence-based models in predicting tissue tropism. Finally, we demonstrated that a PPI-based model could distinguish high-risk HPV genotypes from low-risk ones. Proteins associated with high-risk HPV were involved in apoptosis and immune regulation, whereas those linked to low-risk HPV were enriched in telomere maintenance and DNA repair. Collectively, this study is the first to demonstrate the value of predicted virus-human PPIs in inferring viral phenotypes, thereby enhancing our understanding of the molecular mechanisms underlying these phenotypes. It also provides effective tools for risk assessment of emerging viruses, contributing to improved pandemic preparedness.
