## Supplementary material for "Virus-human protein-protein interactions predict viral phenotypes": Table S4

### Sheet: Table S4
Table S4. Performance comparison of PPI-, genome-, and proteome-based models for human infectivity prediction on test set. The highest value of each metric is in bold.
Method	Accuracy	Precision	Recall	F1-score	AUROC	AUPRC
HI-PPI	0.749	0.767	0.776	0.771	0.83	0.861
HI-Genome	0.723	0.734	0.774	0.753	0.789	0.835
HI-Proteome	0.716	0.732	0.758	0.744	0.782	0.816
