## Supplementary material for "Virus-human protein-protein interactions predict viral phenotypes": Table S8

### Sheet: Table S8
Table S8. Distribution of potentially human-infecting viruses across viral families.
virus_family	num_viruses_predicted_to_infect_human	num_known_human_infecting_viruses (high- and middle-confidence level)	num_viruses_from_ICTV
Picornaviridae	160	37	159
Circoviridae	35	33	160
Hantaviridae	33	16	55
Adenoviridae	33	15	145
Caliciviridae	23	7	12
Sedoreoviridae	22	11	45
Peribunyaviridae	15	38	152
Astroviridae	14	14	31
Parvoviridae	11	20	281
Flaviviridae	9	45	61
Picobirnaviridae	7	1	3
Phenuiviridae	5	25	223
Poxviridae	5	15	56
Papillomaviridae	5	73	133
Polyomaviridae	5	18	122
Nairoviridae	4	10	60
Anelloviridae	2	72	243
Smacoviridae	2	9	143
Rhabdoviridae	2	30	615
Totiviridae	1	0	0
Spinareoviridae	1	7	59
Filoviridae	1	6	17
Retroviridae	1	24	65
Genomoviridae	1	12	237
Polydnaviriformidae	1	0	53
Hepeviridae	1	3	11
Arenaviridae	1	14	71
Coronaviridae	1	13	54
Partitiviridae	1	0	45
Paramyxoviridae	1	25	153
Pneumoviridae	1	4	5
unclassified	46	10	0
