## Supplementary material for "Virus-human protein-protein interactions predict viral phenotypes": Table S9

### Sheet: Table S9
Table S9. Predicted phenotypes of 319 RNA viruses
Taxid	Species	Virulence	Genome Type	Transmissibility	Tissue Tropism	Transmission Route
1076281	Hantavirus XAHu09011	nonsevere	ssRNA(-)	no human-to-human	viraemic	respiratory
1076282	Hantavirus XAHu09027	nonsevere	ssRNA(-)	no human-to-human	viraemic	respiratory
1076283	Hantavirus XAHu09041	nonsevere	ssRNA(-)	no human-to-human	viraemic	respiratory
1076284	Hantavirus XAHu09047	nonsevere	ssRNA(-)	no human-to-human	viraemic	respiratory
1076285	Hantavirus XAHu09066	nonsevere	ssRNA(-)	no human-to-human	viraemic	respiratory
1095764	Caliciviridae Hu/GII.4/Xiamen/May0511/2010/CHN	nonsevere	ssRNA(+)	sustained human-to-human	gastrointestinal	faecal-oral
1112700	Cosavirus JFD-2011	nonsevere	ssRNA(+)	sustained human-to-human	gastrointestinal	faecal-oral
1156749	Enterovirus strain IGIB-NIV-02	nonsevere	ssRNA(+)	sustained human-to-human	gastrointestinal	faecal-oral
1176484	Canine vesivirus	nonsevere	ssRNA(+)	sustained human-to-human	gastrointestinal	faecal-oral
1181292	Human cosavirus E/D	nonsevere	ssRNA(+)	sustained human-to-human	gastrointestinal	faecal-oral
1186059	Human astrovirus MLB2	nonsevere	ssRNA(+)	sustained human-to-human	gastrointestinal	faecal-oral
1194164	Cosavirus IND/2010	nonsevere	ssRNA(+)	sustained human-to-human	gastrointestinal	faecal-oral
1221646	Human cosavirus RdRp-18	nonsevere	ssRNA(+)	sustained human-to-human	gastrointestinal	faecal-oral
1222038	Human cosavirus RdRp-22	nonsevere	ssRNA(+)	sustained human-to-human	gastrointestinal	faecal-oral
1222039	Human cosavirus RdRp-25	nonsevere	ssRNA(+)	sustained human-to-human	gastrointestinal	faecal-oral
1222040	Human cosavirus RdRp-33	nonsevere	ssRNA(+)	sustained human-to-human	gastrointestinal	faecal-oral
1222041	Human cosavirus RdRp-37	nonsevere	ssRNA(+)	sustained human-to-human	gastrointestinal	faecal-oral
1222042	Human cosavirus RdRp-39	nonsevere	ssRNA(+)	sustained human-to-human	gastrointestinal	faecal-oral
1222043	Human cosavirus RdRp-58	nonsevere	ssRNA(+)	sustained human-to-human	gastrointestinal	faecal-oral
1222044	Human cosavirus RdRp-59	nonsevere	ssRNA(+)	sustained human-to-human	gastrointestinal	faecal-oral
1222045	Human cosavirus RdRp-74	nonsevere	ssRNA(+)	sustained human-to-human	gastrointestinal	faecal-oral
1222046	Human cosavirus RdRp-86	nonsevere	ssRNA(+)	sustained human-to-human	gastrointestinal	faecal-oral
1222047	Human cosavirus RdRp-91	nonsevere	ssRNA(+)	sustained human-to-human	gastrointestinal	faecal-oral
1222048	Human cosavirus RdRp-94	nonsevere	ssRNA(+)	sustained human-to-human	gastrointestinal	faecal-oral
1222049	Human cosavirus RdRp-97	nonsevere	ssRNA(+)	sustained human-to-human	gastrointestinal	faecal-oral
1222050	Human cosavirus RdRp-99	nonsevere	ssRNA(+)	sustained human-to-human	gastrointestinal	faecal-oral
1222051	Human cosavirus RdRp-125	nonsevere	ssRNA(+)	sustained human-to-human	gastrointestinal	faecal-oral
1293419	Astrovirus 2010_Msc_17636_VA3/HMO	nonsevere	ssRNA(+)	sustained human-to-human	gastrointestinal	faecal-oral
1293420	Astrovirus 2010_Msc_18001_MLB	nonsevere	ssRNA(+)	sustained human-to-human	gastrointestinal	faecal-oral
1330993	Salivirus BOL/03-10653E	nonsevere	ssRNA(+)	sustained human-to-human	gastrointestinal	faecal-oral
1402035	Orthobunyavirus FSL2923	nonsevere	ssRNA(-)	sustained human-to-human	gastrointestinal	faecal-oral
1417603	Hantavirus Hu/BRA/32H/2009	nonsevere	ssRNA(-)	sustained human-to-human	gastrointestinal	faecal-oral
1417604	Hantavirus Hu/BRA/46H/2009	nonsevere	ssRNA(-)	sustained human-to-human	gastrointestinal	faecal-oral
1417605	Hantavirus Hu/BRA/169H/2009	nonsevere	ssRNA(-)	sustained human-to-human	gastrointestinal	faecal-oral
1417606	Hantavirus Hu/BRA/213H/2009	nonsevere	ssRNA(-)	sustained human-to-human	gastrointestinal	faecal-oral
1417607	Hantavirus Hu/BRA/256H/2009	nonsevere	ssRNA(-)	sustained human-to-human	gastrointestinal	faecal-oral
1417608	Hantavirus Hu/BRA/268H/2009	nonsevere	ssRNA(-)	sustained human-to-human	gastrointestinal	faecal-oral
1417609	Hantavirus Hu/BRA/274H/2009	nonsevere	ssRNA(-)	sustained human-to-human	gastrointestinal	faecal-oral
1417610	Hantavirus Hu/BRA/292H/2009	nonsevere	ssRNA(-)	sustained human-to-human	gastrointestinal	faecal-oral
1417611	Hantavirus Hu/BRA/305H/2009	nonsevere	ssRNA(-)	sustained human-to-human	gastrointestinal	faecal-oral
1417612	Hantavirus Hu/BRA/389H/2009	nonsevere	ssRNA(-)	sustained human-to-human	gastrointestinal	faecal-oral
1417613	Hantavirus Hu/BRA/395H/2009	nonsevere	ssRNA(-)	sustained human-to-human	gastrointestinal	faecal-oral
1417614	Hantavirus Hu/BRA/417H/2009	nonsevere	ssRNA(-)	sustained human-to-human	gastrointestinal	faecal-oral
1417615	Hantavirus Hu/BRA/420H/2009	nonsevere	ssRNA(-)	sustained human-to-human	gastrointestinal	faecal-oral
1417616	Hantavirus Hu/BRA/452H/2009	nonsevere	ssRNA(-)	sustained human-to-human	gastrointestinal	faecal-oral
1417617	Hantavirus Hu/BRA/461H/2009	nonsevere	ssRNA(-)	sustained human-to-human	gastrointestinal	faecal-oral
1417618	Hantavirus Hu/BRA/462H/2009	nonsevere	ssRNA(-)	sustained human-to-human	gastrointestinal	faecal-oral
1417619	Hantavirus Hu/BRA/511H/2009	nonsevere	ssRNA(-)	sustained human-to-human	gastrointestinal	faecal-oral
1437125	Cardamones virus	nonsevere	ssRNA(-/+)	sustained human-to-human	gastrointestinal	faecal-oral
1521109	Enterovirus C151_oct11_cons	nonsevere	ssRNA(+)	sustained human-to-human	gastrointestinal	faecal-oral
1523264	Human rhinovirus R18	nonsevere	ssRNA(+)	sustained human-to-human	gastrointestinal	faecal-oral
1523265	Human rhinovirus R2	nonsevere	ssRNA(+)	sustained human-to-human	gastrointestinal	faecal-oral
1523266	Human rhinovirus R20	nonsevere	ssRNA(+)	sustained human-to-human	gastrointestinal	faecal-oral
1523268	Human rhinovirus R22	nonsevere	ssRNA(+)	sustained human-to-human	gastrointestinal	faecal-oral
1523271	Human rhinovirus R29	nonsevere	ssRNA(+)	sustained human-to-human	gastrointestinal	faecal-oral
1523272	Human rhinovirus R3	nonsevere	ssRNA(+)	sustained human-to-human	gastrointestinal	faecal-oral
1523273	Human rhinovirus R33	nonsevere	ssRNA(+)	sustained human-to-human	gastrointestinal	faecal-oral
1523276	Human rhinovirus R38	nonsevere	ssRNA(+)	sustained human-to-human	gastrointestinal	faecal-oral
1523277	Human rhinovirus R39	nonsevere	ssRNA(+)	sustained human-to-human	gastrointestinal	faecal-oral
1523278	Human rhinovirus R41	nonsevere	ssRNA(+)	sustained human-to-human	gastrointestinal	faecal-oral
1523281	Human rhinovirus R49	nonsevere	ssRNA(+)	sustained human-to-human	gastrointestinal	faecal-oral
1523282	Human rhinovirus R55	nonsevere	ssRNA(+)	sustained human-to-human	gastrointestinal	faecal-oral
1523285	Human rhinovirus R66	nonsevere	ssRNA(+)	sustained human-to-human	gastrointestinal	faecal-oral
1523287	Human rhinovirus R73	nonsevere	ssRNA(+)	sustained human-to-human	gastrointestinal	faecal-oral
1523288	Human rhinovirus R81	nonsevere	ssRNA(+)	sustained human-to-human	gastrointestinal	faecal-oral
1523289	Human rhinovirus R82	nonsevere	ssRNA(+)	sustained human-to-human	gastrointestinal	faecal-oral
1525176	Human picobirnavirus VS6600008	nonsevere	dsRNA	sustained human-to-human	gastrointestinal	faecal-oral
1525177	Picobirnavirus VS6600023	nonsevere	dsRNA	sustained human-to-human	gastrointestinal	faecal-oral
1525178	Picobirnavirus VS6600025	nonsevere	dsRNA	sustained human-to-human	gastrointestinal	faecal-oral
1525179	Picobirnavirus VS6600034	nonsevere	dsRNA	sustained human-to-human	gastrointestinal	faecal-oral
1548189	Human salivirus	nonsevere	ssRNA(+)	sustained human-to-human	gastrointestinal	faecal-oral
1569923	Human echovirus	nonsevere	ssRNA(+)	sustained human-to-human	gastrointestinal	faecal-oral
1602211	Astrovirus VA1/HMO-C	nonsevere	ssRNA(+)	sustained human-to-human	gastrointestinal	faecal-oral
1609130	Astrovirus VA5	nonsevere	ssRNA(+)	sustained human-to-human	gastrointestinal	faecal-oral
1609131	Astrovirus dogfaeces/Bari	nonsevere	ssRNA(+)	sustained human-to-human	gastrointestinal	faecal-oral
1615798	Ekpoma virus	nonsevere	ssRNA(-)	sustained human-to-human	gastrointestinal	faecal-oral
1714296	Husavirus ACS160	nonsevere	ssRNA(+)	sustained human-to-human	gastrointestinal	faecal-oral
1714297	Husavirus ACS178	nonsevere	ssRNA(+)	sustained human-to-human	gastrointestinal	faecal-oral
1714298	Husavirus ACS200	nonsevere	ssRNA(+)	sustained human-to-human	gastrointestinal	faecal-oral
1714360	Cardiovirus Hu/1873/Yamagata/2013	nonsevere	ssRNA(+)	sustained human-to-human	gastrointestinal	faecal-oral
1714361	Cardiovirus Hu/1881/Yamagata/2012	nonsevere	ssRNA(+)	sustained human-to-human	gastrointestinal	faecal-oral
178530	Astrovirus sp.	nonsevere	ssRNA(+)	sustained human-to-human	gastrointestinal	faecal-oral
1899067	Sapovirus Hu/Pune/NIV071595/2007/India	nonsevere	ssRNA(+)	sustained human-to-human	gastrointestinal	faecal-oral
1899068	Sapovirus Hu/Pune/NIV074151/2007/India	nonsevere	ssRNA(+)	sustained human-to-human	gastrointestinal	faecal-oral
1899069	Sapovirus Hu/Pune/NIV075904/2007/India	nonsevere	ssRNA(+)	sustained human-to-human	gastrointestinal	faecal-oral
1899070	Sapovirus Hu/Pune/NIV076106/2007/India	nonsevere	ssRNA(+)	sustained human-to-human	gastrointestinal	faecal-oral
1899071	Sapovirus Hu/Pune/NIV076111/2007/India	nonsevere	ssRNA(+)	sustained human-to-human	gastrointestinal	faecal-oral
1899072	Sapovirus Hu/Pune/NIV077926/2007/India	nonsevere	ssRNA(+)	sustained human-to-human	gastrointestinal	faecal-oral
1899073	Sapovirus Hu/Pune/NIV0814778/2008/India	nonsevere	ssRNA(+)	sustained human-to-human	gastrointestinal	faecal-oral
1899074	Sapovirus Hu/Pune/NIV0816953/2008/India	nonsevere	ssRNA(+)	sustained human-to-human	gastrointestinal	faecal-oral
1899075	Sapovirus Hu/Pune/NIV083518/2008/India	nonsevere	ssRNA(+)	sustained human-to-human	gastrointestinal	faecal-oral
1899076	Sapovirus Hu/Pune/NIV084708/2008/India	nonsevere	ssRNA(+)	sustained human-to-human	gastrointestinal	faecal-oral
1899077	Sapovirus Hu/Pune/NIV085334/2008/India	nonsevere	ssRNA(+)	sustained human-to-human	gastrointestinal	faecal-oral
1899078	Sapovirus Hu/Pune/NIV089309/2008/India	nonsevere	ssRNA(+)	sustained human-to-human	gastrointestinal	faecal-oral
1899080	Sapovirus Hu/Pune/NIV0916007/2009/India	nonsevere	ssRNA(+)	sustained human-to-human	gastrointestinal	faecal-oral
1899081	Sapovirus Hu/Pune/NIV094581/2009/India	nonsevere	ssRNA(+)	sustained human-to-human	gastrointestinal	faecal-oral
1899082	Sapovirus Hu/Pune/NIV1031131/2010/India	nonsevere	ssRNA(+)	sustained human-to-human	gastrointestinal	faecal-oral
1899083	Sapovirus Hu/Pune/NIV1044610/2010/India	nonsevere	ssRNA(+)	sustained human-to-human	gastrointestinal	faecal-oral
1899084	Sapovirus Hu/Pune/NIV117296/2011/India	nonsevere	ssRNA(+)	sustained human-to-human	gastrointestinal	faecal-oral
1899085	Sapovirus Hu/Pune/NIV117298/2011/India	nonsevere	ssRNA(+)	sustained human-to-human	gastrointestinal	faecal-oral
1899086	Sapovirus Hu/Pune/NIV117301/2011/India	nonsevere	ssRNA(+)	sustained human-to-human	gastrointestinal	faecal-oral
1906931	Human rotavirus	nonsevere	dsRNA	sustained human-to-human	gastrointestinal	vector
1907787	Picobirnavirus sp.	nonsevere	dsRNA	sustained human-to-human	gastrointestinal	faecal-oral
1912147	Mamastrovirus sp.	nonsevere	ssRNA(+)	sustained human-to-human	gastrointestinal	faecal-oral
1933176	Orthobunyavirus cuchillaense	nonsevere	ssRNA(-)	sustained human-to-human	gastrointestinal	faecal-oral
2022413	Orthohantavirus sp.	nonsevere	ssRNA(-)	no human-to-human	viraemic	direct contact
2039694	Salivirus sp.	nonsevere	ssRNA(+)	sustained human-to-human	gastrointestinal	faecal-oral
2044876	Human hepegivirus 1	nonsevere	ssRNA(+)	sustained human-to-human	gastrointestinal	faecal-oral
2053898	Astrovirus VA6	nonsevere	ssRNA(+)	sustained human-to-human	gastrointestinal	faecal-oral
2094719	Kobuvirus sp.	nonsevere	ssRNA(+)	sustained human-to-human	gastrointestinal	faecal-oral
2169479	Lysoka picobirna-like virus	nonsevere	dsRNA	sustained human-to-human	gastrointestinal	faecal-oral
2170060	Zegla orthobunyavirus	nonsevere	ssRNA(-)	sustained human-to-human	gastrointestinal	faecal-oral
2184749	Human blood-associated partitivirus	nonsevere	dsRNA	sustained human-to-human	gastrointestinal	faecal-oral
2219046	Recovirus sp.	nonsevere	ssRNA(+)	sustained human-to-human	gastrointestinal	faecal-oral
2219048	Husavirus VSAD	nonsevere	ssRNA(+)	sustained human-to-human	gastrointestinal	faecal-oral
2219052	Fesa-like virus	nonsevere	ssRNA(+)	sustained human-to-human	gastrointestinal	faecal-oral
2219053	Fisa-like virus	nonsevere	ssRNA(+)	sustained human-to-human	gastrointestinal	faecal-oral
2219997	Orthobunyavirus sp.	nonsevere	ssRNA(-)	sustained human-to-human	gastrointestinal	faecal-oral
230161	uncultured enterovirus	nonsevere	ssRNA(+)	sustained human-to-human	gastrointestinal	faecal-oral
235406	untyped human enterovirus	nonsevere	ssRNA(+)	sustained human-to-human	gastrointestinal	faecal-oral
2364099	Nyangole orthobunyavirus	nonsevere	ssRNA(-)	sustained human-to-human	gastrointestinal	faecal-oral
2498143	Pegivirus sp.	nonsevere	ssRNA(+)	sustained human-to-human	gastrointestinal	faecal-oral
2602438	Guapiacu virus	nonsevere	ssRNA(+)	sustained human-to-human	gastrointestinal	faecal-oral
261202	Alto Paraguay hantavirus	nonsevere	ssRNA(-)	no human-to-human	viraemic	direct contact
2716315	Manych virus	nonsevere	ssRNA(+)	sustained human-to-human	gastrointestinal	faecal-oral
2778245	Husavirus XZ110_XZ_CHN_2017	nonsevere	ssRNA(+)	sustained human-to-human	gastrointestinal	faecal-oral
2778246	Husavirus XZ112_XZ_CHN_2017	nonsevere	ssRNA(+)	sustained human-to-human	gastrointestinal	faecal-oral
2778247	Husavirus XZ111_XZ_CHN_2017	nonsevere	ssRNA(+)	sustained human-to-human	gastrointestinal	faecal-oral
2778248	Husavirus XZ114_XZ_CHN_2017	nonsevere	ssRNA(+)	sustained human-to-human	gastrointestinal	faecal-oral
2778249	Husavirus XZ115_XZ_CHN_2017	nonsevere	ssRNA(+)	sustained human-to-human	gastrointestinal	faecal-oral
2778250	Husavirus XZ93_XZ_CHN_2017	nonsevere	ssRNA(+)	sustained human-to-human	gastrointestinal	faecal-oral
2778251	Husavirus XZ97_XZ_CHN_2017	nonsevere	ssRNA(+)	sustained human-to-human	gastrointestinal	faecal-oral
2778252	Husavirus XZ98_XZ_CHN_2017	nonsevere	ssRNA(+)	sustained human-to-human	gastrointestinal	faecal-oral
2778253	Husavirus XZ99_XZ_CHN_2017	nonsevere	ssRNA(+)	sustained human-to-human	gastrointestinal	faecal-oral
29256	Trichomonas vaginalis virus	nonsevere	dsRNA	sustained human-to-human	gastrointestinal	faecal-oral
2936928	California hare coltivirus	nonsevere	dsRNA	sustained human-to-human	gastrointestinal	faecal-oral
295016	Human rotavirus ADRV-N	nonsevere	dsRNA	sustained human-to-human	gastrointestinal	faecal-oral
2956251	Orthopicobirnavirus equi	nonsevere	dsRNA	sustained human-to-human	gastrointestinal	faecal-oral
2994337	Human hepatitis E virus genotype 3	nonsevere	ssRNA(+)	sustained human-to-human	gastrointestinal	faecal-oral
3047370	Orthoflavivirus apoiense	nonsevere	ssRNA(+)	sustained human-to-human	gastrointestinal	faecal-oral
3048206	Orthoflavivirus montanaense	nonsevere	ssRNA(+)	sustained human-to-human	gastrointestinal	faecal-oral
3050329	Orthopneumovirus muris	nonsevere	ssRNA(-)	sustained human-to-human	gastrointestinal	faecal-oral
3052343	Morbillivirus caprinae	nonsevere	ssRNA(-)	sustained human-to-human	gastrointestinal	faecal-oral
3052370	Orthobunyavirus bakauense	nonsevere	ssRNA(-)	sustained human-to-human	gastrointestinal	faecal-oral
3052393	Orthobunyavirus gamboaense	nonsevere	ssRNA(-)	sustained human-to-human	gastrointestinal	faecal-oral
3052394	Orthobunyavirus ganganense	nonsevere	ssRNA(-)	sustained human-to-human	gastrointestinal	faecal-oral
3052400	Orthobunyavirus ingwavumaense	nonsevere	ssRNA(-)	sustained human-to-human	gastrointestinal	faecal-oral
3052416	Orthobunyavirus manzanillaense	nonsevere	ssRNA(-)	sustained human-to-human	gastrointestinal	faecal-oral
3052421	Orthobunyavirus mermetense	nonsevere	ssRNA(-)	sustained human-to-human	gastrointestinal	faecal-oral
3052424	Orthobunyavirus mpokoense	nonsevere	ssRNA(-)	sustained human-to-human	gastrointestinal	faecal-oral
3052445	Orthobunyavirus tahynaense	nonsevere	ssRNA(-)	no human-to-human	gastrointestinal	faecal-oral
3052457	Orthoebolavirus bombaliense	nonsevere	ssRNA(-)	no human-to-human	gastrointestinal	faecal-oral
3052467	Orthoflavivirus kedougouense	nonsevere	ssRNA(+)	sustained human-to-human	gastrointestinal	faecal-oral
3052510	Orthonairovirus bushkeyense	nonsevere	ssRNA(-)	no human-to-human	gastrointestinal	faecal-oral
3052521	Orthonairovirus issykkulense	nonsevere	ssRNA(-)	sustained human-to-human	gastrointestinal	faecal-oral
3052525	Orthonairovirus khani	nonsevere	ssRNA(-)	sustained human-to-human	gastrointestinal	faecal-oral
3052538	Orthonairovirus tomdiense	nonsevere	ssRNA(-)	sustained human-to-human	gastrointestinal	faecal-oral
3052637	Phlebovirus bujaruense	nonsevere	ssRNA(-/+)	no human-to-human	gastrointestinal	direct contact
3052679	Phlebovirus salehabadense	nonsevere	ssRNA(-/+)	no human-to-human	gastrointestinal	faecal-oral
3052809	Uukuvirus tyulenyense	nonsevere	ssRNA(-/+)	sustained human-to-human	gastrointestinal	faecal-oral
3060496	Orthobunyavirus okolaense	nonsevere	ssRNA(-)	sustained human-to-human	gastrointestinal	faecal-oral
3060500	Orthobunyavirus tangaense	nonsevere	ssRNA(-)	sustained human-to-human	gastrointestinal	faecal-oral
308159	Araucaria virus	nonsevere	ssRNA(-)	no human-to-human	viraemic	faecal-oral
3428509	Enterovirus geswini	nonsevere	ssRNA(+)	sustained human-to-human	gastrointestinal	faecal-oral
3428512	Enterovirus jesimi	nonsevere	ssRNA(+)	sustained human-to-human	gastrointestinal	faecal-oral
3430625	Mamastrovirus canis	nonsevere	ssRNA(+)	sustained human-to-human	gastrointestinal	faecal-oral
3430637	Mamastrovirus suisorientalis	nonsevere	ssRNA(+)	sustained human-to-human	gastrointestinal	faecal-oral
3430642	Mamastrovirus zalophi	nonsevere	ssRNA(+)	sustained human-to-human	gastrointestinal	faecal-oral
348136	Human rotavirus B219	nonsevere	dsRNA	sustained human-to-human	gastrointestinal	faecal-oral
3703354	Orthoflavivirus mediterranense	nonsevere	ssRNA(+)	sustained human-to-human	gastrointestinal	faecal-oral
3703637	Uukuvirus boleense	nonsevere	ssRNA(-/+)	sustained human-to-human	gastrointestinal	faecal-oral
38016	Hantavirus HTN	nonsevere	ssRNA(-)	sustained human-to-human	gastrointestinal	faecal-oral
384335	Human coronavirus NO	nonsevere	ssRNA(+)	sustained human-to-human	gastrointestinal	faecal-oral
38768	European bat lyssavirus	nonsevere	ssRNA(-)	no human-to-human	viraemic	faecal-oral
433730	Human rhinovirus AMS323	nonsevere	ssRNA(+)	sustained human-to-human	gastrointestinal	faecal-oral
433731	Human echovirus AMS721	nonsevere	ssRNA(+)	sustained human-to-human	gastrointestinal	faecal-oral
433732	Human echovirus AMS573	nonsevere	ssRNA(+)	sustained human-to-human	gastrointestinal	faecal-oral
47681	Enterovirus sp.	nonsevere	ssRNA(+)	sustained human-to-human	gastrointestinal	faecal-oral
481494	Human rhinovirus W11	nonsevere	ssRNA(+)	sustained human-to-human	gastrointestinal	faecal-oral
481497	Human rhinovirus W15	nonsevere	ssRNA(+)	sustained human-to-human	gastrointestinal	faecal-oral
481503	Human rhinovirus W24	nonsevere	ssRNA(+)	sustained human-to-human	gastrointestinal	faecal-oral
481504	Human rhinovirus W25	nonsevere	ssRNA(+)	sustained human-to-human	gastrointestinal	faecal-oral
481510	Human rhinovirus W35	nonsevere	ssRNA(+)	sustained human-to-human	gastrointestinal	faecal-oral
481513	Human rhinovirus W38	nonsevere	ssRNA(+)	sustained human-to-human	gastrointestinal	faecal-oral
496406	Hantavirus sdp1	nonsevere	ssRNA(-)	sustained human-to-human	gastrointestinal	faecal-oral
496408	Hantavirus sdp3	nonsevere	ssRNA(-)	sustained human-to-human	gastrointestinal	faecal-oral
497343	Hantavirus Case 1	nonsevere	ssRNA(-)	no human-to-human	viraemic	direct contact
497344	Hantavirus Case Itapua	nonsevere	ssRNA(-)	no human-to-human	viraemic	direct contact
497915	Hantavirus sdp2 YXL-2008	nonsevere	ssRNA(-)	sustained human-to-human	gastrointestinal	faecal-oral
537513	Human rhinovirus NH156	nonsevere	ssRNA(+)	sustained human-to-human	gastrointestinal	faecal-oral
537514	Human rhinovirus NH163	nonsevere	ssRNA(+)	sustained human-to-human	gastrointestinal	faecal-oral
537516	Human rhinovirus NH206	nonsevere	ssRNA(+)	sustained human-to-human	gastrointestinal	faecal-oral
537517	Human rhinovirus NH207	nonsevere	ssRNA(+)	sustained human-to-human	gastrointestinal	faecal-oral
537524	Human rhinovirus NH247	nonsevere	ssRNA(+)	sustained human-to-human	gastrointestinal	faecal-oral
537526	Human rhinovirus NH253	nonsevere	ssRNA(+)	sustained human-to-human	gastrointestinal	faecal-oral
537530	Human rhinovirus NH287	nonsevere	ssRNA(+)	sustained human-to-human	gastrointestinal	faecal-oral
537547	Human rhinovirus NH3555	nonsevere	ssRNA(+)	sustained human-to-human	gastrointestinal	faecal-oral
537550	Human rhinovirus NH3600	nonsevere	ssRNA(+)	sustained human-to-human	gastrointestinal	faecal-oral
537551	Human rhinovirus NH361	nonsevere	ssRNA(+)	sustained human-to-human	gastrointestinal	faecal-oral
537552	Human rhinovirus NH3629	nonsevere	ssRNA(+)	sustained human-to-human	gastrointestinal	faecal-oral
537553	Human rhinovirus NH363	nonsevere	ssRNA(+)	sustained human-to-human	gastrointestinal	faecal-oral
537557	Human rhinovirus NH3736	nonsevere	ssRNA(+)	sustained human-to-human	gastrointestinal	faecal-oral
537558	Human rhinovirus NH3750	nonsevere	ssRNA(+)	sustained human-to-human	gastrointestinal	faecal-oral
537559	Human rhinovirus NH379	nonsevere	ssRNA(+)	sustained human-to-human	gastrointestinal	faecal-oral
537560	Human rhinovirus NH384	nonsevere	ssRNA(+)	sustained human-to-human	gastrointestinal	faecal-oral
537561	Human rhinovirus NH385	nonsevere	ssRNA(+)	sustained human-to-human	gastrointestinal	faecal-oral
537563	Human rhinovirus NH3908	nonsevere	ssRNA(+)	sustained human-to-human	gastrointestinal	faecal-oral
537566	Human rhinovirus NH3963	nonsevere	ssRNA(+)	sustained human-to-human	gastrointestinal	faecal-oral
537573	Human rhinovirus NH4111	nonsevere	ssRNA(+)	sustained human-to-human	gastrointestinal	faecal-oral
537574	Human rhinovirus NH4130	nonsevere	ssRNA(+)	sustained human-to-human	gastrointestinal	faecal-oral
537577	Human rhinovirus NH4215	nonsevere	ssRNA(+)	sustained human-to-human	gastrointestinal	faecal-oral
537578	Human rhinovirus NH4299	nonsevere	ssRNA(+)	sustained human-to-human	gastrointestinal	faecal-oral
537584	Human rhinovirus NH4479	nonsevere	ssRNA(+)	sustained human-to-human	gastrointestinal	faecal-oral
537587	Human rhinovirus NH4545	nonsevere	ssRNA(+)	sustained human-to-human	gastrointestinal	faecal-oral
537588	Human rhinovirus NH53	nonsevere	ssRNA(+)	sustained human-to-human	gastrointestinal	faecal-oral
537589	Human rhinovirus NH62	nonsevere	ssRNA(+)	sustained human-to-human	gastrointestinal	faecal-oral
537591	Human rhinovirus NH71	nonsevere	ssRNA(+)	sustained human-to-human	gastrointestinal	faecal-oral
546680	Human rhinovirus hRVLz127	nonsevere	ssRNA(+)	sustained human-to-human	gastrointestinal	faecal-oral
546681	Human rhinovirus hRVLz13	nonsevere	ssRNA(+)	sustained human-to-human	gastrointestinal	faecal-oral
546682	Human rhinovirus hRVLz135	nonsevere	ssRNA(+)	sustained human-to-human	gastrointestinal	faecal-oral
546683	Human rhinovirus hRVLz144	nonsevere	ssRNA(+)	sustained human-to-human	gastrointestinal	faecal-oral
546692	Human rhinovirus hRVLz214	nonsevere	ssRNA(+)	sustained human-to-human	gastrointestinal	faecal-oral
546693	Human rhinovirus hRVLz218	nonsevere	ssRNA(+)	sustained human-to-human	gastrointestinal	faecal-oral
546694	Human rhinovirus hRVLz220	nonsevere	ssRNA(+)	sustained human-to-human	gastrointestinal	faecal-oral
546696	Human rhinovirus hRVLz239	nonsevere	ssRNA(+)	sustained human-to-human	gastrointestinal	faecal-oral
546697	Human rhinovirus hRVLz265	nonsevere	ssRNA(+)	sustained human-to-human	gastrointestinal	faecal-oral
546698	Human rhinovirus hRVLz267	nonsevere	ssRNA(+)	sustained human-to-human	gastrointestinal	faecal-oral
546700	Human rhinovirus hRVLz281	nonsevere	ssRNA(+)	sustained human-to-human	gastrointestinal	faecal-oral
546701	Human rhinovirus hRVLz287	nonsevere	ssRNA(+)	sustained human-to-human	gastrointestinal	faecal-oral
546702	Human rhinovirus hRVLz293	nonsevere	ssRNA(+)	sustained human-to-human	gastrointestinal	faecal-oral
546711	Human rhinovirus hRVLz332	nonsevere	ssRNA(+)	sustained human-to-human	gastrointestinal	faecal-oral
546714	Human rhinovirus hRVLz337	nonsevere	ssRNA(+)	sustained human-to-human	gastrointestinal	faecal-oral
546715	Human rhinovirus hRVLz343	nonsevere	ssRNA(+)	sustained human-to-human	gastrointestinal	faecal-oral
546722	Human rhinovirus hRVLz390	nonsevere	ssRNA(+)	sustained human-to-human	gastrointestinal	faecal-oral
546726	Human rhinovirus hRVLz8	nonsevere	ssRNA(+)	sustained human-to-human	gastrointestinal	faecal-oral
546727	Human rhinovirus hRVLz84	nonsevere	ssRNA(+)	sustained human-to-human	gastrointestinal	faecal-oral
546728	Human rhinovirus hRVLz86	nonsevere	ssRNA(+)	sustained human-to-human	gastrointestinal	faecal-oral
586421	Human cosavirus C	nonsevere	ssRNA(+)	sustained human-to-human	gastrointestinal	faecal-oral
611726	Human rhinovirus KR1768	nonsevere	ssRNA(+)	sustained human-to-human	gastrointestinal	faecal-oral
611728	Human rhinovirus KR1866	nonsevere	ssRNA(+)	sustained human-to-human	gastrointestinal	faecal-oral
611734	Human rhinovirus KR1956	nonsevere	ssRNA(+)	sustained human-to-human	gastrointestinal	faecal-oral
611737	Human rhinovirus KR2031	nonsevere	ssRNA(+)	sustained human-to-human	gastrointestinal	faecal-oral
611738	Human rhinovirus KR2063	nonsevere	ssRNA(+)	sustained human-to-human	gastrointestinal	faecal-oral
611739	Human rhinovirus KR2072	nonsevere	ssRNA(+)	sustained human-to-human	gastrointestinal	faecal-oral
611740	Human rhinovirus KR2098	nonsevere	ssRNA(+)	sustained human-to-human	gastrointestinal	faecal-oral
611741	Human rhinovirus KR2113	nonsevere	ssRNA(+)	sustained human-to-human	gastrointestinal	faecal-oral
611757	Human rhinovirus KR2311	nonsevere	ssRNA(+)	sustained human-to-human	gastrointestinal	faecal-oral
611758	Human rhinovirus KR2316	nonsevere	ssRNA(+)	sustained human-to-human	gastrointestinal	faecal-oral
611759	Human rhinovirus KR2320	nonsevere	ssRNA(+)	sustained human-to-human	gastrointestinal	faecal-oral
611761	Human rhinovirus KR2394	nonsevere	ssRNA(+)	sustained human-to-human	gastrointestinal	faecal-oral
611762	Human rhinovirus KR2398	nonsevere	ssRNA(+)	sustained human-to-human	gastrointestinal	faecal-oral
611763	Human rhinovirus KR2484	nonsevere	ssRNA(+)	sustained human-to-human	gastrointestinal	faecal-oral
611764	Human rhinovirus KR2606	nonsevere	ssRNA(+)	sustained human-to-human	gastrointestinal	faecal-oral
630716	Human rhinovirus SO5854	nonsevere	ssRNA(+)	sustained human-to-human	gastrointestinal	faecal-oral
630718	Human rhinovirus SO6666	nonsevere	ssRNA(+)	sustained human-to-human	gastrointestinal	faecal-oral
64318	Spondweni virus	nonsevere	ssRNA(+)	sustained human-to-human	gastrointestinal	faecal-oral
647367	Human rhinovirus W2	nonsevere	ssRNA(+)	sustained human-to-human	gastrointestinal	faecal-oral
647369	Human rhinovirus W3	nonsevere	ssRNA(+)	sustained human-to-human	gastrointestinal	faecal-oral
647372	Human rhinovirus W43	nonsevere	ssRNA(+)	sustained human-to-human	gastrointestinal	faecal-oral
647374	Human rhinovirus W46	nonsevere	ssRNA(+)	sustained human-to-human	gastrointestinal	faecal-oral
659265	Norovirus Hu/Afyon/65/2007/TR	nonsevere	ssRNA(+)	sustained human-to-human	gastrointestinal	faecal-oral
682383	HMO Astrovirus B	nonsevere	ssRNA(+)	sustained human-to-human	gastrointestinal	faecal-oral
682384	HMO Astrovirus C	nonsevere	ssRNA(+)	sustained human-to-human	gastrointestinal	faecal-oral
688450	Salivirus MN-2A	nonsevere	ssRNA(+)	sustained human-to-human	gastrointestinal	faecal-oral
688451	Salivirus MN-8F	nonsevere	ssRNA(+)	sustained human-to-human	gastrointestinal	faecal-oral
688452	Salivirus NG-11E	nonsevere	ssRNA(+)	sustained human-to-human	gastrointestinal	faecal-oral
688453	Salivirus NG-1F	nonsevere	ssRNA(+)	sustained human-to-human	gastrointestinal	faecal-oral
688454	Salivirus NG-7B	nonsevere	ssRNA(+)	sustained human-to-human	gastrointestinal	faecal-oral
688457	Salivirus NP-12C	nonsevere	ssRNA(+)	sustained human-to-human	gastrointestinal	faecal-oral
688458	Salivirus NP-4B	nonsevere	ssRNA(+)	sustained human-to-human	gastrointestinal	faecal-oral
688459	Salivirus NP-4H	nonsevere	ssRNA(+)	sustained human-to-human	gastrointestinal	faecal-oral
688461	Salivirus NP-6E	nonsevere	ssRNA(+)	sustained human-to-human	gastrointestinal	faecal-oral
688462	Salivirus NP-6F	nonsevere	ssRNA(+)	sustained human-to-human	gastrointestinal	faecal-oral
688463	Salivirus NP-8D	nonsevere	ssRNA(+)	sustained human-to-human	gastrointestinal	faecal-oral
688464	Salivirus TN-11C	nonsevere	ssRNA(+)	sustained human-to-human	gastrointestinal	faecal-oral
688465	Salivirus TN-5D	nonsevere	ssRNA(+)	sustained human-to-human	gastrointestinal	faecal-oral
688466	Salivirus TN-7E	nonsevere	ssRNA(+)	sustained human-to-human	gastrointestinal	faecal-oral
741957	Human rhinovirus C326876	nonsevere	ssRNA(+)	sustained human-to-human	gastrointestinal	faecal-oral
741958	Human rhinovirus C326878	nonsevere	ssRNA(+)	sustained human-to-human	gastrointestinal	faecal-oral
741959	Human rhinovirus N53728	nonsevere	ssRNA(+)	sustained human-to-human	gastrointestinal	faecal-oral
741960	Human rhinovirus N53729	nonsevere	ssRNA(+)	sustained human-to-human	gastrointestinal	faecal-oral
764239	Human rhinovirus A2134_180705	nonsevere	ssRNA(+)	sustained human-to-human	gastrointestinal	faecal-oral
764243	Human rhinovirus A2215_140905	nonsevere	ssRNA(+)	sustained human-to-human	gastrointestinal	faecal-oral
764266	Human enterovirus A2119_091204	nonsevere	ssRNA(+)	sustained human-to-human	gastrointestinal	faecal-oral
764267	Human enterovirus A2145_220205	nonsevere	ssRNA(+)	sustained human-to-human	gastrointestinal	faecal-oral
764268	Human enterovirus K1105_171204	nonsevere	ssRNA(+)	sustained human-to-human	gastrointestinal	faecal-oral
858567	Human cosavirus SH2	nonsevere	ssRNA(+)	sustained human-to-human	gastrointestinal	faecal-oral
858568	Human cosavirus SH3	nonsevere	ssRNA(+)	sustained human-to-human	gastrointestinal	faecal-oral
858569	Human cosavirus SH4	nonsevere	ssRNA(+)	sustained human-to-human	gastrointestinal	faecal-oral
858571	Human cosavirus SH6	nonsevere	ssRNA(+)	sustained human-to-human	gastrointestinal	faecal-oral
858573	Human cosavirus SH8	nonsevere	ssRNA(+)	sustained human-to-human	gastrointestinal	faecal-oral
862167	Rotavirus Hu/RJ/2006-08/Brazil/2006	nonsevere	dsRNA	sustained human-to-human	gastrointestinal	faecal-oral
862168	Rotavirus Hu/RJ/2006-14/Brazil/2006	nonsevere	dsRNA	sustained human-to-human	gastrointestinal	faecal-oral
862169	Rotavirus Hu/RJ/2008-317/Brazil/2008	nonsevere	dsRNA	sustained human-to-human	gastrointestinal	faecal-oral
862170	Rotavirus Hu/RJ/2008-318/Brazil/2008	nonsevere	dsRNA	sustained human-to-human	gastrointestinal	faecal-oral
862171	Rotavirus Hu/RJ/2008-320/Brazil/2008	nonsevere	dsRNA	sustained human-to-human	gastrointestinal	faecal-oral
862172	Rotavirus Hu/RJ/2008-322/Brazil/2008	nonsevere	dsRNA	sustained human-to-human	gastrointestinal	faecal-oral
862173	Rotavirus Hu/RJ/2008-323/Brazil/2008	nonsevere	dsRNA	sustained human-to-human	gastrointestinal	faecal-oral
862174	Rotavirus Hu/RJ/2008-324/Brazil/2008	nonsevere	dsRNA	sustained human-to-human	gastrointestinal	faecal-oral
862175	Rotavirus Hu/RJ/2008-334/Brazil/2008	nonsevere	dsRNA	sustained human-to-human	gastrointestinal	faecal-oral
862176	Rotavirus Hu/RJ/2008-335/Brazil/2008	nonsevere	dsRNA	sustained human-to-human	gastrointestinal	faecal-oral
862177	Rotavirus Hu/RJ/2008-336/Brazil/2008	nonsevere	dsRNA	sustained human-to-human	gastrointestinal	faecal-oral
862178	Rotavirus Hu/RJ/2008-337/Brazil/2008	nonsevere	dsRNA	sustained human-to-human	gastrointestinal	faecal-oral
862179	Rotavirus Hu/RJ/2008-338/Brazil/2008	nonsevere	dsRNA	sustained human-to-human	gastrointestinal	faecal-oral
862180	Rotavirus Hu/RJ/2008-339/Brazil/2008	nonsevere	dsRNA	sustained human-to-human	gastrointestinal	faecal-oral
862181	Rotavirus Hu/RJ/2008-340/Brazil/2008	nonsevere	dsRNA	sustained human-to-human	gastrointestinal	faecal-oral
862182	Rotavirus Hu/RJ/2008-341/Brazil/2008	nonsevere	dsRNA	sustained human-to-human	gastrointestinal	faecal-oral
862183	Rotavirus Hu/RJ/2008-342/Brazil/2008	nonsevere	dsRNA	sustained human-to-human	gastrointestinal	faecal-oral
864560	Human rhinovirus EBC6/Belgium/2009	nonsevere	ssRNA(+)	sustained human-to-human	gastrointestinal	faecal-oral
864623	Rotavirus Hu/RJ/2008-356/Brazil/2008	nonsevere	dsRNA	sustained human-to-human	gastrointestinal	faecal-oral
864624	Rotavirus Hu/RJ/2008-357/Brazil/2008	nonsevere	dsRNA	sustained human-to-human	gastrointestinal	faecal-oral
87786	Human endogenous retrovirus W	nonsevere	ssRNA-RT	sustained human-to-human	gastrointestinal	faecal-oral
934413	Hantavirus Hu/CPVRP2/Batatais/BRA/2007	nonsevere	ssRNA(-)	sustained human-to-human	gastrointestinal	faecal-oral
937784	Hantavirus strain H700306	nonsevere	ssRNA(-)	sustained human-to-human	other	respiratory
941285	Human enterovirus C0801R	nonsevere	ssRNA(+)	sustained human-to-human	gastrointestinal	faecal-oral
941293	Human enterovirus F0501R	nonsevere	ssRNA(+)	sustained human-to-human	gastrointestinal	faecal-oral
941305	Human enterovirus H1098R	nonsevere	ssRNA(+)	sustained human-to-human	gastrointestinal	faecal-oral
941317	Human enterovirus O0702R	nonsevere	ssRNA(+)	sustained human-to-human	gastrointestinal	faecal-oral
999535	Phlebovirus XLL/China/2009	nonsevere	ssRNA(-/+)	sustained human-to-human	gastrointestinal	faecal-oral
