## Supplementary material for "Virus-human protein-protein interactions predict viral phenotypes": Table S5

### Sheet: Table S5
Table S5. Viruses for predicting virulence, transmissibility, transmission route, and tissue tropism.
Viruses for virulence prediction (n=214)					Viruses for tranmissibility prediction (n=214)					Viruses for transmission route prediction (n=195)					Viruses for tissue tropism prediction (n=196)
Virus name	Virus Taxid	Virua family	Virulence		Virus name	Virus Taxid	Virua family	Transmissibility		Species	Taxid	Virus family	Transmission route		Species	Taxid	Virus family	Tissue tropism
African green monkey simian foamy virus	338079	Retroviridae	nonsevere		African green monkey simian foamy virus	338079	Retroviridae	no human-to-human		African green monkey simian foamy virus	338079	Retroviridae	direct contact		African green monkey simian foamy virus	338079	Retroviridae	circulatory
Alphacoronavirus 1	693997	Coronaviridae	nonsevere		Alphacoronavirus 1	693997	Coronaviridae	no human-to-human		Alphacoronavirus 1	693997	Coronaviridae	faecal-oral		Alphainfluenzavirus influenzae	2955291	Orthomyxoviridae	respiratory
Alphainfluenzavirus influenzae	2955291	Orthomyxoviridae	nonsevere		Alphainfluenzavirus influenzae	2955291	Orthomyxoviridae	sustained human-to-human		Alphainfluenzavirus influenzae	2955291	Orthomyxoviridae	direct contact		Banna virus	77763	Sedoreoviridae	neural
Banna virus	77763	Sedoreoviridae	nonsevere		Banna virus	77763	Sedoreoviridae	no human-to-human		Banna virus	77763	Sedoreoviridae	vector		Barmah Forest virus	11020	Togaviridae	viraemic
Barmah Forest virus	11020	Togaviridae	nonsevere		Barmah Forest virus	11020	Togaviridae	limited human-to-human		Barmah Forest virus	11020	Togaviridae	vector		Betacoronavirus 1	694003	Coronaviridae	respiratory
Betacoronavirus 1	694003	Coronaviridae	nonsevere		Betacoronavirus 1	694003	Coronaviridae	sustained human-to-human		Betacoronavirus 1	694003	Coronaviridae	respiratory		Betainfluenzavirus influenzae	2955465	Orthomyxoviridae	respiratory
Betainfluenzavirus influenzae	2955465	Orthomyxoviridae	nonsevere		Betainfluenzavirus influenzae	2955465	Orthomyxoviridae	sustained human-to-human		Betainfluenzavirus influenzae	2955465	Orthomyxoviridae	direct contact		Cardiovirus A	1821749	Picornaviridae	viraemic
Cardiovirus A	1821749	Picornaviridae	nonsevere		Cardiovirus A	1821749	Picornaviridae	no human-to-human		Cardiovirus B	1821750	Picornaviridae	faecal-oral		Cardiovirus B	1821750	Picornaviridae	gastrointestinal
Cardiovirus B	1821750	Picornaviridae	nonsevere		Cardiovirus B	1821750	Picornaviridae	sustained human-to-human		Chikungunya virus	37124	Togaviridae	vector		Chikungunya virus	37124	Togaviridae	viraemic
Chikungunya virus	37124	Togaviridae	nonsevere		Chikungunya virus	37124	Togaviridae	sustained human-to-human		Colorado tick fever coltivirus	2748762	Spinareoviridae	vector		Colorado tick fever coltivirus	2748762	Spinareoviridae	viraemic
Colorado tick fever coltivirus	2748762	Spinareoviridae	nonsevere		Colorado tick fever coltivirus	2748762	Spinareoviridae	limited human-to-human		Corriparta virus	40053	Sedoreoviridae	vector		Cosavirus A	1330491	Picornaviridae	gastrointestinal
Corriparta virus	40053	Sedoreoviridae	nonsevere		Corriparta virus	40053	Sedoreoviridae	no human-to-human		Cosavirus A	1330491	Picornaviridae	faecal-oral		Cosavirus B	2003649	Picornaviridae	gastrointestinal
Cosavirus A	1330491	Picornaviridae	nonsevere		Cosavirus A	1330491	Picornaviridae	sustained human-to-human		Cosavirus B	2003649	Picornaviridae	faecal-oral		Cosavirus D	2003650	Picornaviridae	gastrointestinal
Cosavirus B	2003649	Picornaviridae	nonsevere		Cosavirus B	2003649	Picornaviridae	sustained human-to-human		Cosavirus D	2003650	Picornaviridae	faecal-oral		Cosavirus E	2003651	Picornaviridae	gastrointestinal
Cosavirus D	2003650	Picornaviridae	nonsevere		Cosavirus D	2003650	Picornaviridae	sustained human-to-human		Cosavirus E	2003651	Picornaviridae	faecal-oral		Cosavirus F	2003652	Picornaviridae	gastrointestinal
Cosavirus E	2003651	Picornaviridae	nonsevere		Cosavirus E	2003651	Picornaviridae	sustained human-to-human		Cosavirus F	2003652	Picornaviridae	faecal-oral		Eastern equine encephalitis virus	11021	Togaviridae	neural
Cosavirus F	2003652	Picornaviridae	nonsevere		Cosavirus F	2003652	Picornaviridae	sustained human-to-human		Eastern equine encephalitis virus	11021	Togaviridae	vector		Enterovirus A	138948	Picornaviridae	gastrointestinal
Eastern equine encephalitis virus	11021	Togaviridae	severe		Eastern equine encephalitis virus	11021	Togaviridae	no human-to-human		Enterovirus A	138948	Picornaviridae	direct contact		Enterovirus B	138949	Picornaviridae	gastrointestinal
Enterovirus A	138948	Picornaviridae	nonsevere		Enterovirus A	138948	Picornaviridae	sustained human-to-human		Enterovirus B	138949	Picornaviridae	direct contact		Enterovirus C	138950	Picornaviridae	gastrointestinal
Enterovirus B	138949	Picornaviridae	nonsevere		Enterovirus B	138949	Picornaviridae	sustained human-to-human		Enterovirus C	138950	Picornaviridae	direct contact		Enterovirus D	138951	Picornaviridae	gastrointestinal
Enterovirus C	138950	Picornaviridae	nonsevere		Enterovirus C	138950	Picornaviridae	sustained human-to-human		Enterovirus D	138951	Picornaviridae	direct contact		Everglades virus	2083198	Togaviridae	neural
Enterovirus D	138951	Picornaviridae	nonsevere		Enterovirus D	138951	Picornaviridae	sustained human-to-human		Everglades virus	2083198	Togaviridae	vector		Foot-and-mouth disease virus	12110	Picornaviridae	respiratory
Enterovirus E	12064	Picornaviridae	nonsevere		Enterovirus E	12064	Picornaviridae	no human-to-human		Eyach coltivirus	2747210	Spinareoviridae	vector		Gammainfluenzavirus influenzae	2955935	Orthomyxoviridae	respiratory
Equine rhinitis A virus	47000	Picornaviridae	nonsevere		Equine rhinitis A virus	47000	Picornaviridae	no human-to-human		Foot-and-mouth disease virus	12110	Picornaviridae	direct contact		Getah virus	59300	Togaviridae	viraemic
Erbovirus A	312185	Picornaviridae	nonsevere		Erbovirus A	312185	Picornaviridae	no human-to-human		Gammainfluenzavirus influenzae	2955935	Orthomyxoviridae	direct contact		Great Island virus	204269	Sedoreoviridae	neural
Everglades virus	2083198	Togaviridae	nonsevere		Everglades virus	2083198	Togaviridae	no human-to-human		Getah virus	59300	Togaviridae	vector		Henipavirus hendraense	3052223	Paramyxoviridae	systemic
Eyach coltivirus	2747210	Spinareoviridae	nonsevere		Eyach coltivirus	2747210	Spinareoviridae	no human-to-human		Great Island virus	204269	Sedoreoviridae	vector		Henipavirus nipahense	3052225	Paramyxoviridae	neural
Foot-and-mouth disease virus	12110	Picornaviridae	nonsevere		Foot-and-mouth disease virus	12110	Picornaviridae	no human-to-human		Henipavirus hendraense	3052223	Paramyxoviridae	direct contact		Hepacivirus hominis	3052230	Flaviviridae	hepatic
Gammainfluenzavirus influenzae	2955935	Orthomyxoviridae	nonsevere		Gammainfluenzavirus influenzae	2955935	Orthomyxoviridae	sustained human-to-human		Henipavirus nipahense	3052225	Paramyxoviridae	direct contact		Hepatitis delta virus	12475	Kolmioviridae	hepatic
Getah virus	59300	Togaviridae	nonsevere		Getah virus	59300	Togaviridae	no human-to-human		Hepacivirus hominis	3052230	Flaviviridae	direct contact		Hepatovirus A	12092	Picornaviridae	hepatic
Great Island virus	204269	Sedoreoviridae	nonsevere		Great Island virus	204269	Sedoreoviridae	no human-to-human		Hepatitis delta virus	12475	Kolmioviridae	direct contact		Highlands J virus	11024	Togaviridae	viraemic
Henipavirus hendraense	3052223	Paramyxoviridae	severe		Henipavirus hendraense	3052223	Paramyxoviridae	no human-to-human		Hepatovirus A	12092	Picornaviridae	faecal-oral		Human coronavirus 229E	11137	Coronaviridae	respiratory
Henipavirus nipahense	3052225	Paramyxoviridae	severe		Henipavirus nipahense	3052225	Paramyxoviridae	limited human-to-human		Highlands J virus	11024	Togaviridae	vector		Human coronavirus HKU1	290028	Coronaviridae	respiratory
Hepacivirus hominis	3052230	Flaviviridae	severe		Hepacivirus hominis	3052230	Flaviviridae	sustained human-to-human		Human coronavirus 229E	11137	Coronaviridae	respiratory		Human coronavirus NL63	277944	Coronaviridae	respiratory
Hepatitis delta virus	12475	Kolmioviridae	severe		Hepatitis delta virus	12475	Kolmioviridae	sustained human-to-human		Human coronavirus HKU1	290028	Coronaviridae	respiratory		Human immunodeficiency virus 1	11676	Retroviridae	circulatory
Hepatovirus A	12092	Picornaviridae	nonsevere		Hepatovirus A	12092	Picornaviridae	sustained human-to-human		Human coronavirus NL63	277944	Coronaviridae	respiratory		Human immunodeficiency virus 2	11709	Retroviridae	circulatory
Highlands J virus	11024	Togaviridae	nonsevere		Highlands J virus	11024	Togaviridae	no human-to-human		Human immunodeficiency virus 1	11676	Retroviridae	direct contact		Human torovirus	67605	Tobaniviridae	gastrointestinal
Human coronavirus 229E	11137	Coronaviridae	nonsevere		Human coronavirus 229E	11137	Coronaviridae	sustained human-to-human		Human immunodeficiency virus 2	11709	Retroviridae	direct contact		Kobuvirus aichi	72149	Picornaviridae	gastrointestinal
Human coronavirus HKU1	290028	Coronaviridae	nonsevere		Human coronavirus HKU1	290028	Coronaviridae	sustained human-to-human		Human torovirus	67605	Tobaniviridae	faecal-oral		Lebombo virus	40057	Sedoreoviridae	viraemic
Human coronavirus NL63	277944	Coronaviridae	nonsevere		Human coronavirus NL63	277944	Coronaviridae	sustained human-to-human		Kobuvirus aichi	72149	Picornaviridae	faecal-oral		Lyssavirus australis	90961	Rhabdoviridae	neural
Human immunodeficiency virus 1	11676	Retroviridae	severe		Human immunodeficiency virus 1	11676	Retroviridae	sustained human-to-human		Lebombo virus	40057	Sedoreoviridae	vector		Lyssavirus duvenhage	38767	Rhabdoviridae	neural
Human immunodeficiency virus 2	11709	Retroviridae	severe		Human immunodeficiency virus 2	11709	Retroviridae	sustained human-to-human		Lyssavirus australis	90961	Rhabdoviridae	direct contact		Lyssavirus hamburg	2951618	Rhabdoviridae	neural
Human torovirus	67605	Tobaniviridae	nonsevere		Human torovirus	67605	Tobaniviridae	sustained human-to-human		Lyssavirus duvenhage	38767	Rhabdoviridae	direct contact		Lyssavirus helsinki	2951619	Rhabdoviridae	neural
Kobuvirus aichi	72149	Picornaviridae	nonsevere		Kobuvirus aichi	72149	Picornaviridae	sustained human-to-human		Lyssavirus hamburg	2951618	Rhabdoviridae	direct contact		Lyssavirus irkut	249583	Rhabdoviridae	neural
Lebombo virus	40057	Sedoreoviridae	nonsevere		Lebombo virus	40057	Sedoreoviridae	no human-to-human		Lyssavirus helsinki	2951619	Rhabdoviridae	direct contact		Lyssavirus mokola	12538	Rhabdoviridae	neural
Lyssavirus australis	90961	Rhabdoviridae	severe		Lyssavirus australis	90961	Rhabdoviridae	no human-to-human		Lyssavirus irkut	249583	Rhabdoviridae	direct contact		Lyssavirus rabies	11292	Rhabdoviridae	neural
Lyssavirus duvenhage	38767	Rhabdoviridae	severe		Lyssavirus duvenhage	38767	Rhabdoviridae	no human-to-human		Lyssavirus rabies	11292	Rhabdoviridae	direct contact		Macaque simian foamy virus	338478	Retroviridae	circulatory
Lyssavirus hamburg	2951618	Rhabdoviridae	severe		Lyssavirus hamburg	2951618	Rhabdoviridae	no human-to-human		Macaque simian foamy virus	338478	Retroviridae	direct contact		Mamastrovirus 1	1239565	Astroviridae	gastrointestinal
Lyssavirus helsinki	2951619	Rhabdoviridae	severe		Lyssavirus helsinki	2951619	Rhabdoviridae	no human-to-human		Mamastrovirus 1	1239565	Astroviridae	faecal-oral		Mamastrovirus 6	1239570	Astroviridae	gastrointestinal
Lyssavirus irkut	249583	Rhabdoviridae	severe		Lyssavirus irkut	249583	Rhabdoviridae	no human-to-human		Mamastrovirus 6	1239570	Astroviridae	faecal-oral		Mamastrovirus 8	1239572	Astroviridae	gastrointestinal
Lyssavirus mokola	12538	Rhabdoviridae	severe		Lyssavirus mokola	12538	Rhabdoviridae	no human-to-human		Mamastrovirus 8	1239572	Astroviridae	faecal-oral		Mamastrovirus 9	1239573	Astroviridae	gastrointestinal
Lyssavirus rabies	11292	Rhabdoviridae	severe		Lyssavirus rabies	11292	Rhabdoviridae	limited human-to-human		Mamastrovirus 9	1239573	Astroviridae	faecal-oral		Mammalian orthoreovirus	351073	Spinareoviridae	systemic
Macaque simian foamy virus	338478	Retroviridae	nonsevere		Macaque simian foamy virus	338478	Retroviridae	no human-to-human		Mammalian orthoreovirus	351073	Spinareoviridae	faecal-oral		Mammarenavirus brazilense	3052299	Arenaviridae	systemic
Mamastrovirus 1	1239565	Astroviridae	nonsevere		Mamastrovirus 1	1239565	Astroviridae	sustained human-to-human		Mammarenavirus brazilense	3052299	Arenaviridae	respiratory		Mammarenavirus caliense	3052300	Arenaviridae	systemic
Mamastrovirus 6	1239570	Astroviridae	nonsevere		Mamastrovirus 6	1239570	Astroviridae	sustained human-to-human		Mammarenavirus chapareense	3052302	Arenaviridae	respiratory		Mammarenavirus chapareense	3052302	Arenaviridae	systemic
Mamastrovirus 8	1239572	Astroviridae	nonsevere		Mamastrovirus 8	1239572	Astroviridae	sustained human-to-human		Mammarenavirus choriomeningitidis	3052303	Arenaviridae	respiratory		Mammarenavirus choriomeningitidis	3052303	Arenaviridae	neural
Mamastrovirus 9	1239573	Astroviridae	nonsevere		Mamastrovirus 9	1239573	Astroviridae	sustained human-to-human		Mammarenavirus guanaritoense	3052307	Arenaviridae	respiratory		Mammarenavirus guanaritoense	3052307	Arenaviridae	systemic
Mammalian orthoreovirus	351073	Spinareoviridae	nonsevere		Mammalian orthoreovirus	351073	Spinareoviridae	sustained human-to-human		Mammarenavirus juninense	2169991	Arenaviridae	respiratory		Mammarenavirus juninense	2169991	Arenaviridae	systemic
Mammarenavirus brazilense	3052299	Arenaviridae	severe		Mammarenavirus brazilense	3052299	Arenaviridae	limited human-to-human		Mammarenavirus lassaense	3052310	Arenaviridae	respiratory		Mammarenavirus lassaense	3052310	Arenaviridae	systemic
Mammarenavirus caliense	3052300	Arenaviridae	nonsevere		Mammarenavirus caliense	3052300	Arenaviridae	no human-to-human		Mammarenavirus lujoense	3052314	Arenaviridae	direct contact		Mammarenavirus lujoense	3052314	Arenaviridae	systemic
Mammarenavirus chapareense	3052302	Arenaviridae	severe		Mammarenavirus chapareense	3052302	Arenaviridae	no human-to-human		Mammarenavirus machupoense	3052317	Arenaviridae	respiratory		Mammarenavirus machupoense	3052317	Arenaviridae	systemic
Mammarenavirus choriomeningitidis	3052303	Arenaviridae	nonsevere		Mammarenavirus choriomeningitidis	3052303	Arenaviridae	limited human-to-human		Mammarenavirus praomyidis	3052325	Arenaviridae	respiratory		Mammarenavirus whitewaterense	3052331	Arenaviridae	systemic
Mammarenavirus guanaritoense	3052307	Arenaviridae	severe		Mammarenavirus guanaritoense	3052307	Arenaviridae	limited human-to-human		Mammarenavirus whitewaterense	3052331	Arenaviridae	respiratory		Mayaro virus	59301	Togaviridae	viraemic
Mammarenavirus juninense	2169991	Arenaviridae	severe		Mammarenavirus juninense	2169991	Arenaviridae	limited human-to-human		Mayaro virus	59301	Togaviridae	vector		Metapneumovirus hominis	3048148	Pneumoviridae	respiratory
Mammarenavirus lassaense	3052310	Arenaviridae	severe		Mammarenavirus lassaense	3052310	Arenaviridae	limited human-to-human		Metapneumovirus hominis	3048148	Pneumoviridae	direct contact		Middle East respiratory syndrome-related coronavirus	1335626	Coronaviridae	respiratory
Mammarenavirus lujoense	3052314	Arenaviridae	severe		Mammarenavirus lujoense	3052314	Arenaviridae	limited human-to-human		Middle East respiratory syndrome-related coronavirus	1335626	Coronaviridae	respiratory		Morbillivirus canis	3052342	Paramyxoviridae	viraemic
Mammarenavirus machupoense	3052317	Arenaviridae	severe		Mammarenavirus machupoense	3052317	Arenaviridae	limited human-to-human		Morbillivirus canis	3052342	Paramyxoviridae	direct contact		Morbillivirus hominis	3052345	Paramyxoviridae	systemic
Mammarenavirus praomyidis	3052325	Arenaviridae	nonsevere		Mammarenavirus praomyidis	3052325	Arenaviridae	no human-to-human		Morbillivirus hominis	3052345	Paramyxoviridae	direct contact		Mucambo virus	60875	Togaviridae	viraemic
Mammarenavirus whitewaterense	3052331	Arenaviridae	severe		Mammarenavirus whitewaterense	3052331	Arenaviridae	no human-to-human		Mosso das Pedras virus	2083199	Togaviridae	vector		Nelson Bay orthoreovirus	118027	Spinareoviridae	respiratory
Mayaro virus	59301	Togaviridae	nonsevere		Mayaro virus	59301	Togaviridae	no human-to-human		Mucambo virus	60875	Togaviridae	vector		Norwalk virus	11983	Caliciviridae	gastrointestinal
Metapneumovirus avis	3047384	Pneumoviridae	nonsevere		Metapneumovirus avis	3047384	Pneumoviridae	no human-to-human		Ndumu virus	59302	Togaviridae	vector		Onyong-nyong virus	2169701	Togaviridae	viraemic
Metapneumovirus hominis	3048148	Pneumoviridae	nonsevere		Metapneumovirus hominis	3048148	Pneumoviridae	sustained human-to-human		Norwalk virus	11983	Caliciviridae	faecal-oral		Orthoavulavirus javaense	3051375	Paramyxoviridae	viraemic
Middle East respiratory syndrome-related coronavirus	1335626	Coronaviridae	severe		Middle East respiratory syndrome-related coronavirus	1335626	Coronaviridae	limited human-to-human		Onyong-nyong virus	2169701	Togaviridae	vector		Orthobornavirus bornaense	1714619	Bornaviridae	neural
Morbillivirus canis	3052342	Paramyxoviridae	nonsevere		Morbillivirus canis	3052342	Paramyxoviridae	no human-to-human		Orthoavulavirus javaense	3051375	Paramyxoviridae	direct contact		Orthobornavirus sciuri	1897087	Bornaviridae	neural
Morbillivirus hominis	3052345	Paramyxoviridae	nonsevere		Morbillivirus hominis	3052345	Paramyxoviridae	sustained human-to-human		Orthobornavirus sciuri	1897087	Bornaviridae	direct contact		Orthobunyavirus bunyamweraense	3052381	Peribunyaviridae	viraemic
Mosso das Pedras virus	2083199	Togaviridae	nonsevere		Mosso das Pedras virus	2083199	Togaviridae	no human-to-human		Orthobunyavirus bunyamweraense	3052381	Peribunyaviridae	vector		Orthobunyavirus bwambaense	3052384	Peribunyaviridae	viraemic
Mucambo virus	60875	Togaviridae	nonsevere		Mucambo virus	60875	Togaviridae	no human-to-human		Orthobunyavirus bwambaense	3052384	Peribunyaviridae	vector		Orthobunyavirus caraparuense	3052387	Peribunyaviridae	viraemic
Ndumu virus	59302	Togaviridae	nonsevere		Ndumu virus	59302	Togaviridae	no human-to-human		Orthobunyavirus caraparuense	3052387	Peribunyaviridae	vector		Orthobunyavirus catuense	3052389	Peribunyaviridae	viraemic
Nelson Bay orthoreovirus	118027	Spinareoviridae	nonsevere		Nelson Bay orthoreovirus	118027	Spinareoviridae	limited human-to-human		Orthobunyavirus catuense	3052389	Peribunyaviridae	vector		Orthobunyavirus encephalitidis	3052390	Peribunyaviridae	neural
Norwalk virus	11983	Caliciviridae	nonsevere		Norwalk virus	11983	Caliciviridae	sustained human-to-human		Orthobunyavirus encephalitidis	3052390	Peribunyaviridae	vector		Orthobunyavirus guamaense	3052396	Peribunyaviridae	viraemic
Onyong-nyong virus	2169701	Togaviridae	nonsevere		Onyong-nyong virus	2169701	Togaviridae	limited human-to-human		Orthobunyavirus guamaense	3052396	Peribunyaviridae	vector		Orthobunyavirus guaroaense	3052397	Peribunyaviridae	viraemic
Orthoavulavirus javaense	3051375	Paramyxoviridae	nonsevere		Orthoavulavirus javaense	3051375	Paramyxoviridae	no human-to-human		Orthobunyavirus guaroaense	3052397	Peribunyaviridae	vector		Orthobunyavirus insulae	3052401	Peribunyaviridae	viraemic
Orthobornavirus bornaense	1714619	Bornaviridae	nonsevere		Orthobornavirus bornaense	1714619	Bornaviridae	no human-to-human		Orthobunyavirus insulae	3052401	Peribunyaviridae	vector		Orthobunyavirus madridense	3052413	Peribunyaviridae	viraemic
Orthobornavirus sciuri	1897087	Bornaviridae	severe		Orthobornavirus sciuri	1897087	Bornaviridae	no human-to-human		Orthobunyavirus madridense	3052413	Peribunyaviridae	vector		Orthobunyavirus maritubaense	3052418	Peribunyaviridae	viraemic
Orthobunyavirus bunyamweraense	3052381	Peribunyaviridae	nonsevere		Orthobunyavirus bunyamweraense	3052381	Peribunyaviridae	no human-to-human		Orthobunyavirus maritubaense	3052418	Peribunyaviridae	vector		Orthobunyavirus nyandoense	3052426	Peribunyaviridae	viraemic
Orthobunyavirus bwambaense	3052384	Peribunyaviridae	nonsevere		Orthobunyavirus bwambaense	3052384	Peribunyaviridae	limited human-to-human		Orthobunyavirus nyandoense	3052426	Peribunyaviridae	vector		Orthobunyavirus oribocaense	3052428	Peribunyaviridae	viraemic
Orthobunyavirus caraparuense	3052387	Peribunyaviridae	nonsevere		Orthobunyavirus caraparuense	3052387	Peribunyaviridae	no human-to-human		Orthobunyavirus oribocaense	3052428	Peribunyaviridae	vector		Orthobunyavirus oropoucheense	3052429	Peribunyaviridae	viraemic
Orthobunyavirus catuense	3052389	Peribunyaviridae	nonsevere		Orthobunyavirus catuense	3052389	Peribunyaviridae	no human-to-human		Orthobunyavirus oropoucheense	3052429	Peribunyaviridae	vector		Orthobunyavirus shuniense	3052440	Peribunyaviridae	viraemic
Orthobunyavirus encephalitidis	3052390	Peribunyaviridae	severe		Orthobunyavirus encephalitidis	3052390	Peribunyaviridae	no human-to-human		Orthobunyavirus patoisense	3052431	Peribunyaviridae	vector		Orthobunyavirus tacaiumaense	3052444	Peribunyaviridae	viraemic
Orthobunyavirus guamaense	3052396	Peribunyaviridae	nonsevere		Orthobunyavirus guamaense	3052396	Peribunyaviridae	no human-to-human		Orthobunyavirus shuniense	3052440	Peribunyaviridae	vector		Orthobunyavirus wyeomyiae	3052456	Peribunyaviridae	viraemic
Orthobunyavirus guaroaense	3052397	Peribunyaviridae	nonsevere		Orthobunyavirus guaroaense	3052397	Peribunyaviridae	no human-to-human		Orthobunyavirus tacaiumaense	3052444	Peribunyaviridae	vector		Orthoebolavirus bundibugyoense	3052458	Filoviridae	systemic
Orthobunyavirus insulae	3052401	Peribunyaviridae	nonsevere		Orthobunyavirus insulae	3052401	Peribunyaviridae	no human-to-human		Orthobunyavirus wyeomyiae	3052456	Peribunyaviridae	vector		Orthoebolavirus restonense	3052459	Filoviridae	viraemic
Orthobunyavirus madridense	3052413	Peribunyaviridae	nonsevere		Orthobunyavirus madridense	3052413	Peribunyaviridae	no human-to-human		Orthoebolavirus bundibugyoense	3052458	Filoviridae	direct contact		Orthoebolavirus sudanense	3052460	Filoviridae	systemic
Orthobunyavirus maritubaense	3052418	Peribunyaviridae	nonsevere		Orthobunyavirus maritubaense	3052418	Peribunyaviridae	no human-to-human		Orthoebolavirus restonense	3052459	Filoviridae	direct contact		Orthoebolavirus taiense	3052461	Filoviridae	systemic
Orthobunyavirus nyandoense	3052426	Peribunyaviridae	nonsevere		Orthobunyavirus nyandoense	3052426	Peribunyaviridae	no human-to-human		Orthoebolavirus sudanense	3052460	Filoviridae	direct contact		Orthoebolavirus zairense	3052462	Filoviridae	systemic
Orthobunyavirus oribocaense	3052428	Peribunyaviridae	nonsevere		Orthobunyavirus oribocaense	3052428	Peribunyaviridae	no human-to-human		Orthoebolavirus taiense	3052461	Filoviridae	direct contact		Orthoflavivirus aroaense	3047375	Flaviviridae	viraemic
Orthobunyavirus oropoucheense	3052429	Peribunyaviridae	nonsevere		Orthobunyavirus oropoucheense	3052429	Peribunyaviridae	limited human-to-human		Orthoebolavirus zairense	3052462	Filoviridae	direct contact		Orthoflavivirus bagazaense	3047385	Flaviviridae	viraemic
Orthobunyavirus patoisense	3052431	Peribunyaviridae	nonsevere		Orthobunyavirus patoisense	3052431	Peribunyaviridae	no human-to-human		Orthoflavivirus aroaense	3047375	Flaviviridae	vector		Orthoflavivirus banziense	3047395	Flaviviridae	viraemic
Orthobunyavirus shuniense	3052440	Peribunyaviridae	nonsevere		Orthobunyavirus shuniense	3052440	Peribunyaviridae	no human-to-human		Orthoflavivirus bagazaense	3047385	Flaviviridae	vector		Orthoflavivirus cacipacoreense	3052463	Flaviviridae	viraemic
Orthobunyavirus tacaiumaense	3052444	Peribunyaviridae	nonsevere		Orthobunyavirus tacaiumaense	3052444	Peribunyaviridae	no human-to-human		Orthoflavivirus banziense	3047395	Flaviviridae	vector		Orthoflavivirus denguei	3052464	Flaviviridae	systemic
Orthobunyavirus wyeomyiae	3052456	Peribunyaviridae	nonsevere		Orthobunyavirus wyeomyiae	3052456	Peribunyaviridae	no human-to-human		Orthoflavivirus bravoense	3048300	Flaviviridae	respiratory		Orthoflavivirus edgehillense	3047817	Flaviviridae	viraemic
Orthoebolavirus bundibugyoense	3052458	Filoviridae	severe		Orthoebolavirus bundibugyoense	3052458	Filoviridae	limited human-to-human		Orthoflavivirus cacipacoreense	3052463	Flaviviridae	vector		Orthoflavivirus encephalitidis	3052465	Flaviviridae	neural
Orthoebolavirus restonense	3052459	Filoviridae	nonsevere		Orthoebolavirus restonense	3052459	Filoviridae	no human-to-human		Orthoflavivirus denguei	3052464	Flaviviridae	vector		Orthoflavivirus flavi	3046277	Flaviviridae	systemic
Orthoebolavirus sudanense	3052460	Filoviridae	severe		Orthoebolavirus sudanense	3052460	Filoviridae	limited human-to-human		Orthoflavivirus edgehillense	3047817	Flaviviridae	vector		Orthoflavivirus gadgetsense	3047837	Flaviviridae	viraemic
Orthoebolavirus taiense	3052461	Filoviridae	severe		Orthoebolavirus taiense	3052461	Filoviridae	no human-to-human		Orthoflavivirus encephalitidis	3052465	Flaviviridae	vector		Orthoflavivirus ilheusense	3052466	Flaviviridae	neural
Orthoebolavirus zairense	3052462	Filoviridae	severe		Orthoebolavirus zairense	3052462	Filoviridae	sustained human-to-human		Orthoflavivirus flavi	3046277	Flaviviridae	vector		Orthoflavivirus japonicum	3048158	Flaviviridae	neural
Orthoflavivirus aroaense	3047375	Flaviviridae	nonsevere		Orthoflavivirus aroaense	3047375	Flaviviridae	no human-to-human		Orthoflavivirus gadgetsense	3047837	Flaviviridae	vector		Orthoflavivirus kokoberaorum	3048168	Flaviviridae	viraemic
Orthoflavivirus bagazaense	3047385	Flaviviridae	nonsevere		Orthoflavivirus bagazaense	3047385	Flaviviridae	no human-to-human		Orthoflavivirus ilheusense	3052466	Flaviviridae	vector		Orthoflavivirus kyasanurense	3048170	Flaviviridae	viraemic
Orthoflavivirus banziense	3047395	Flaviviridae	nonsevere		Orthoflavivirus banziense	3047395	Flaviviridae	no human-to-human		Orthoflavivirus japonicum	3048158	Flaviviridae	vector		Orthoflavivirus langatense	3048175	Flaviviridae	viraemic
Orthoflavivirus bravoense	3048300	Flaviviridae	severe		Orthoflavivirus bravoense	3048300	Flaviviridae	no human-to-human		Orthoflavivirus kokoberaorum	3048168	Flaviviridae	vector		Orthoflavivirus louisense	3052468	Flaviviridae	neural
Orthoflavivirus cacipacoreense	3052463	Flaviviridae	severe		Orthoflavivirus cacipacoreense	3052463	Flaviviridae	no human-to-human		Orthoflavivirus kyasanurense	3048170	Flaviviridae	vector		Orthoflavivirus loupingi	3048184	Flaviviridae	neural
Orthoflavivirus denguei	3052464	Flaviviridae	nonsevere		Orthoflavivirus denguei	3052464	Flaviviridae	sustained human-to-human		Orthoflavivirus langatense	3048175	Flaviviridae	vector		Orthoflavivirus murrayense	3048215	Flaviviridae	neural
Orthoflavivirus edgehillense	3047817	Flaviviridae	nonsevere		Orthoflavivirus edgehillense	3047817	Flaviviridae	no human-to-human		Orthoflavivirus louisense	3052468	Flaviviridae	vector		Orthoflavivirus nilense	3048448	Flaviviridae	neural
Orthoflavivirus encephalitidis	3052465	Flaviviridae	severe		Orthoflavivirus encephalitidis	3052465	Flaviviridae	no human-to-human		Orthoflavivirus loupingi	3048184	Flaviviridae	direct contact		Orthoflavivirus ntayaense	3048225	Flaviviridae	viraemic
Orthoflavivirus flavi	3046277	Flaviviridae	severe		Orthoflavivirus flavi	3046277	Flaviviridae	sustained human-to-human		Orthoflavivirus murrayense	3048215	Flaviviridae	vector		Orthoflavivirus omskense	3048233	Flaviviridae	vascular
Orthoflavivirus gadgetsense	3047837	Flaviviridae	nonsevere		Orthoflavivirus gadgetsense	3047837	Flaviviridae	no human-to-human		Orthoflavivirus nilense	3048448	Flaviviridae	vector		Orthoflavivirus powassanense	3048287	Flaviviridae	neural
Orthoflavivirus ilheusense	3052466	Flaviviridae	severe		Orthoflavivirus ilheusense	3052466	Flaviviridae	no human-to-human		Orthoflavivirus ntayaense	3048225	Flaviviridae	vector		Orthoflavivirus tembusu	3048360	Flaviviridae	viraemic
Orthoflavivirus japonicum	3048158	Flaviviridae	severe		Orthoflavivirus japonicum	3048158	Flaviviridae	limited human-to-human		Orthoflavivirus omskense	3048233	Flaviviridae	direct contact		Orthoflavivirus ugandaense	3048440	Flaviviridae	viraemic
Orthoflavivirus kokoberaorum	3048168	Flaviviridae	nonsevere		Orthoflavivirus kokoberaorum	3048168	Flaviviridae	no human-to-human		Orthoflavivirus powassanense	3048287	Flaviviridae	vector		Orthoflavivirus usutuense	3048443	Flaviviridae	neural
Orthoflavivirus kyasanurense	3048170	Flaviviridae	severe		Orthoflavivirus kyasanurense	3048170	Flaviviridae	no human-to-human		Orthoflavivirus tembusu	3048360	Flaviviridae	vector		Orthoflavivirus wesselsbronense	3048447	Flaviviridae	viraemic
Orthoflavivirus langatense	3048175	Flaviviridae	nonsevere		Orthoflavivirus langatense	3048175	Flaviviridae	no human-to-human		Orthoflavivirus ugandaense	3048440	Flaviviridae	vector		Orthoflavivirus zikaense	3048459	Flaviviridae	viraemic
Orthoflavivirus louisense	3052468	Flaviviridae	severe		Orthoflavivirus louisense	3052468	Flaviviridae	no human-to-human		Orthoflavivirus usutuense	3048443	Flaviviridae	vector		Orthohantavirus andesense	1980456	Hantaviridae	systemic
Orthoflavivirus loupingi	3048184	Flaviviridae	nonsevere		Orthoflavivirus loupingi	3048184	Flaviviridae	no human-to-human		Orthoflavivirus wesselsbronense	3048447	Flaviviridae	vector		Orthohantavirus bayoui	3052470	Hantaviridae	systemic
Orthoflavivirus murrayense	3048215	Flaviviridae	severe		Orthoflavivirus murrayense	3048215	Flaviviridae	no human-to-human		Orthoflavivirus zikaense	3048459	Flaviviridae	vector		Orthohantavirus chocloense	3052474	Hantaviridae	systemic
Orthoflavivirus nilense	3048448	Flaviviridae	nonsevere		Orthoflavivirus nilense	3048448	Flaviviridae	limited human-to-human		Orthohantavirus andesense	1980456	Hantaviridae	respiratory		Orthohantavirus dobravaense	3052477	Hantaviridae	vascular
Orthoflavivirus ntayaense	3048225	Flaviviridae	nonsevere		Orthoflavivirus ntayaense	3048225	Flaviviridae	no human-to-human		Orthohantavirus bayoui	3052470	Hantaviridae	respiratory		Orthohantavirus hantanense	3052480	Hantaviridae	vascular
Orthoflavivirus omskense	3048233	Flaviviridae	nonsevere		Orthoflavivirus omskense	3048233	Flaviviridae	no human-to-human		Orthohantavirus chocloense	3052474	Hantaviridae	respiratory		Orthohantavirus negraense	3052489	Hantaviridae	systemic
Orthoflavivirus powassanense	3048287	Flaviviridae	severe		Orthoflavivirus powassanense	3048287	Flaviviridae	no human-to-human		Orthohantavirus dobravaense	3052477	Hantaviridae	respiratory		Orthohantavirus nigrorivense	3052490	Hantaviridae	systemic
Orthoflavivirus tembusu	3048360	Flaviviridae	nonsevere		Orthoflavivirus tembusu	3048360	Flaviviridae	no human-to-human		Orthohantavirus hantanense	3052480	Hantaviridae	respiratory		Orthohantavirus puumalaense	3052493	Hantaviridae	vascular
Orthoflavivirus ugandaense	3048440	Flaviviridae	nonsevere		Orthoflavivirus ugandaense	3048440	Flaviviridae	no human-to-human		Orthohantavirus negraense	3052489	Hantaviridae	respiratory		Orthohantavirus seoulense	3052498	Hantaviridae	vascular
Orthoflavivirus usutuense	3048443	Flaviviridae	nonsevere		Orthoflavivirus usutuense	3048443	Flaviviridae	limited human-to-human		Orthohantavirus nigrorivense	3052490	Hantaviridae	respiratory		Orthohantavirus sinnombreense	3052499	Hantaviridae	systemic
Orthoflavivirus wesselsbronense	3048447	Flaviviridae	nonsevere		Orthoflavivirus wesselsbronense	3048447	Flaviviridae	no human-to-human		Orthohantavirus puumalaense	3052493	Hantaviridae	respiratory		Orthohantavirus thailandense	3052501	Hantaviridae	vascular
Orthoflavivirus zikaense	3048459	Flaviviridae	nonsevere		Orthoflavivirus zikaense	3048459	Flaviviridae	sustained human-to-human		Orthohantavirus sangassouense	3052496	Hantaviridae	respiratory		Orthohantavirus tulaense	3052503	Hantaviridae	vascular
Orthohantavirus andesense	1980456	Hantaviridae	severe		Orthohantavirus andesense	1980456	Hantaviridae	limited human-to-human		Orthohantavirus seoulense	3052498	Hantaviridae	respiratory		Orthomarburgvirus marburgense	3052505	Filoviridae	systemic
Orthohantavirus bayoui	3052470	Hantaviridae	severe		Orthohantavirus bayoui	3052470	Hantaviridae	no human-to-human		Orthohantavirus sinnombreense	3052499	Hantaviridae	respiratory		Orthonairovirus dugbeense	3052514	Nairoviridae	viraemic
Orthohantavirus chocloense	3052474	Hantaviridae	severe		Orthohantavirus chocloense	3052474	Hantaviridae	no human-to-human		Orthohantavirus thailandense	3052501	Hantaviridae	respiratory		Orthonairovirus haemorrhagiae	3052518	Nairoviridae	systemic
Orthohantavirus dobravaense	3052477	Hantaviridae	severe		Orthohantavirus dobravaense	3052477	Hantaviridae	no human-to-human		Orthohantavirus tulaense	3052503	Hantaviridae	respiratory		Orthonairovirus thiaforaense	3052537	Nairoviridae	viraemic
Orthohantavirus hantanense	3052480	Hantaviridae	severe		Orthohantavirus hantanense	3052480	Hantaviridae	no human-to-human		Orthomarburgvirus marburgense	3052505	Filoviridae	direct contact		Orthopicobirnavirus hominis	2956252	Picobirnaviridae	gastrointestinal
Orthohantavirus negraense	3052489	Hantaviridae	severe		Orthohantavirus negraense	3052489	Hantaviridae	no human-to-human		Orthonairovirus dugbeense	3052514	Nairoviridae	vector		Orthopneumovirus hominis	3049954	Pneumoviridae	respiratory
Orthohantavirus nigrorivense	3052490	Hantaviridae	severe		Orthohantavirus nigrorivense	3052490	Hantaviridae	no human-to-human		Orthonairovirus haemorrhagiae	3052518	Nairoviridae	vector		Orthorubulavirus hominis	3052556	Paramyxoviridae	respiratory
Orthohantavirus puumalaense	3052493	Hantaviridae	nonsevere		Orthohantavirus puumalaense	3052493	Hantaviridae	no human-to-human		Orthonairovirus thiaforaense	3052537	Nairoviridae	vector		Orthorubulavirus laryngotracheitidis	3052557	Paramyxoviridae	respiratory
Orthohantavirus sangassouense	3052496	Hantaviridae	severe		Orthohantavirus sangassouense	3052496	Hantaviridae	no human-to-human		Orthopicobirnavirus hominis	2956252	Picobirnaviridae	faecal-oral		Orthorubulavirus mammalis	3052558	Paramyxoviridae	viraemic
Orthohantavirus seoulense	3052498	Hantaviridae	nonsevere		Orthohantavirus seoulense	3052498	Hantaviridae	no human-to-human		Orthopneumovirus hominis	3049954	Pneumoviridae	direct contact		Orthorubulavirus parotitidis	3052560	Paramyxoviridae	systemic
Orthohantavirus sinnombreense	3052499	Hantaviridae	severe		Orthohantavirus sinnombreense	3052499	Hantaviridae	no human-to-human		Orthorubulavirus hominis	3052556	Paramyxoviridae	direct contact		Orungo virus	40058	Sedoreoviridae	viraemic
Orthohantavirus thailandense	3052501	Hantaviridae	nonsevere		Orthohantavirus thailandense	3052501	Hantaviridae	no human-to-human		Orthorubulavirus laryngotracheitidis	3052557	Paramyxoviridae	direct contact		Pararubulavirus sosugaense	3052600	Paramyxoviridae	viraemic
Orthohantavirus tulaense	3052503	Hantaviridae	nonsevere		Orthohantavirus tulaense	3052503	Hantaviridae	no human-to-human		Orthorubulavirus parotitidis	3052560	Paramyxoviridae	direct contact		Parechovirus A	1803956	Picornaviridae	gastrointestinal
Orthomarburgvirus marburgense	3052505	Filoviridae	severe		Orthomarburgvirus marburgense	3052505	Filoviridae	limited human-to-human		Orungo virus	40058	Sedoreoviridae	vector		Paslahepevirus balayani	1678143	Hepeviridae	hepatic
Orthonairovirus dugbeense	3052514	Nairoviridae	nonsevere		Orthonairovirus dugbeense	3052514	Nairoviridae	no human-to-human		Parechovirus A	1803956	Picornaviridae	faecal-oral		Pegivirus platyrrhini	3052610	Flaviviridae	circulatory
Orthonairovirus haemorrhagiae	3052518	Nairoviridae	severe		Orthonairovirus haemorrhagiae	3052518	Nairoviridae	limited human-to-human		Paslahepevirus balayani	1678143	Hepeviridae	faecal-oral		Pestivirus bovis	3052619	Flaviviridae	circulatory
Orthonairovirus thiaforaense	3052537	Nairoviridae	nonsevere		Orthonairovirus thiaforaense	3052537	Nairoviridae	no human-to-human		Pegivirus platyrrhini	3052610	Flaviviridae	direct contact		Phlebovirus candiruense	3052640	Phenuiviridae	viraemic
Orthopicobirnavirus hominis	2956252	Picobirnaviridae	nonsevere		Orthopicobirnavirus hominis	2956252	Picobirnaviridae	sustained human-to-human		Phlebovirus riftense	3052676	Phenuiviridae	vector		Phlebovirus riftense	3052676	Phenuiviridae	systemic
Orthopneumovirus hominis	3049954	Pneumoviridae	nonsevere		Orthopneumovirus hominis	3049954	Pneumoviridae	sustained human-to-human		Phlebovirus toroense	3052684	Phenuiviridae	vector		Phlebovirus toroense	3052684	Phenuiviridae	viraemic
Orthorubulavirus hominis	3052556	Paramyxoviridae	nonsevere		Orthorubulavirus hominis	3052556	Paramyxoviridae	sustained human-to-human		Pixuna virus	60876	Togaviridae	vector		Pixuna virus	60876	Togaviridae	viraemic
Orthorubulavirus laryngotracheitidis	3052557	Paramyxoviridae	nonsevere		Orthorubulavirus laryngotracheitidis	3052557	Paramyxoviridae	sustained human-to-human		Primate T-lymphotropic virus 1	194440	Retroviridae	direct contact		Primate T-lymphotropic virus 1	194440	Retroviridae	circulatory
Orthorubulavirus mammalis	3052558	Paramyxoviridae	nonsevere		Orthorubulavirus mammalis	3052558	Paramyxoviridae	no human-to-human		Primate T-lymphotropic virus 2	194441	Retroviridae	direct contact		Primate T-lymphotropic virus 2	194441	Retroviridae	circulatory
Orthorubulavirus parotitidis	3052560	Paramyxoviridae	nonsevere		Orthorubulavirus parotitidis	3052560	Paramyxoviridae	sustained human-to-human		Primate T-lymphotropic virus 3	194443	Retroviridae	direct contact		Primate T-lymphotropic virus 3	194443	Retroviridae	circulatory
Orthorubulavirus simiae	3052561	Paramyxoviridae	nonsevere		Orthorubulavirus simiae	3052561	Paramyxoviridae	no human-to-human		Respirovirus laryngotracheitidis	3049952	Paramyxoviridae	direct contact		Respirovirus laryngotracheitidis	3049952	Paramyxoviridae	respiratory
Orungo virus	40058	Sedoreoviridae	nonsevere		Orungo virus	40058	Sedoreoviridae	no human-to-human		Respirovirus pneumoniae	3049953	Paramyxoviridae	direct contact		Respirovirus pneumoniae	3049953	Paramyxoviridae	respiratory
Pararubulavirus sosugaense	3052600	Paramyxoviridae	severe		Pararubulavirus sosugaense	3052600	Paramyxoviridae	no human-to-human		Rhinovirus A	147711	Picornaviridae	direct contact		Rhinovirus A	147711	Picornaviridae	respiratory
Pararubulavirus tiomanense	3052602	Paramyxoviridae	nonsevere		Pararubulavirus tiomanense	3052602	Paramyxoviridae	no human-to-human		Rhinovirus B	147712	Picornaviridae	direct contact		Rhinovirus B	147712	Picornaviridae	respiratory
Parechovirus A	1803956	Picornaviridae	nonsevere		Parechovirus A	1803956	Picornaviridae	sustained human-to-human		Rhinovirus C	463676	Picornaviridae	direct contact		Rhinovirus C	463676	Picornaviridae	respiratory
Parechovirus B	1803957	Picornaviridae	severe		Parechovirus B	1803957	Picornaviridae	no human-to-human		Rio Negro virus	332097	Togaviridae	vector		Rio Negro virus	332097	Togaviridae	viraemic
Paslahepevirus balayani	1678143	Hepeviridae	nonsevere		Paslahepevirus balayani	1678143	Hepeviridae	sustained human-to-human		Ross River virus	11029	Togaviridae	vector		Ross River virus	11029	Togaviridae	circulatory
Pegivirus platyrrhini	3052610	Flaviviridae	nonsevere		Pegivirus platyrrhini	3052610	Flaviviridae	sustained human-to-human		Rotavirus A	28875	Sedoreoviridae	faecal-oral		Rotavirus A	28875	Sedoreoviridae	gastrointestinal
Pestivirus bovis	3052619	Flaviviridae	nonsevere		Pestivirus bovis	3052619	Flaviviridae	no human-to-human		Rotavirus B	28876	Sedoreoviridae	faecal-oral		Rotavirus B	28876	Sedoreoviridae	gastrointestinal
Phlebovirus candiruense	3052640	Phenuiviridae	nonsevere		Phlebovirus candiruense	3052640	Phenuiviridae	no human-to-human		Rotavirus C	36427	Sedoreoviridae	faecal-oral		Rotavirus C	36427	Sedoreoviridae	gastrointestinal
Phlebovirus riftense	3052676	Phenuiviridae	nonsevere		Phlebovirus riftense	3052676	Phenuiviridae	limited human-to-human		Rotavirus H	1348384	Sedoreoviridae	faecal-oral		Rotavirus H	1348384	Sedoreoviridae	gastrointestinal
Phlebovirus toroense	3052684	Phenuiviridae	nonsevere		Phlebovirus toroense	3052684	Phenuiviridae	no human-to-human		Rubivirus rubellae	2846071	Matonaviridae	respiratory		Rubivirus rubellae	2846071	Matonaviridae	viraemic
Pixuna virus	60876	Togaviridae	nonsevere		Pixuna virus	60876	Togaviridae	no human-to-human		Salivirus A	1330524	Picornaviridae	faecal-oral		Salivirus A	1330524	Picornaviridae	gastrointestinal
Primate T-lymphotropic virus 1	194440	Retroviridae	severe		Primate T-lymphotropic virus 1	194440	Retroviridae	sustained human-to-human		Sandfly fever Naples phlebovirus	1933189	Phenuiviridae	vector		Sandfly fever Naples phlebovirus	1933189	Phenuiviridae	viraemic
Primate T-lymphotropic virus 2	194441	Retroviridae	severe		Primate T-lymphotropic virus 2	194441	Retroviridae	sustained human-to-human		Sapporo virus	95342	Caliciviridae	faecal-oral		Sapporo virus	95342	Caliciviridae	gastrointestinal
Primate T-lymphotropic virus 3	194443	Retroviridae	nonsevere		Primate T-lymphotropic virus 3	194443	Retroviridae	sustained human-to-human		Semliki Forest virus	11033	Togaviridae	vector		Semliki Forest virus	11033	Togaviridae	neural
Respirovirus laryngotracheitidis	3049952	Paramyxoviridae	nonsevere		Respirovirus laryngotracheitidis	3049952	Paramyxoviridae	sustained human-to-human		Severe acute respiratory syndrome-related coronavirus	694009	Coronaviridae	direct contact		Severe acute respiratory syndrome-related coronavirus	694009	Coronaviridae	respiratory
Respirovirus pneumoniae	3049953	Paramyxoviridae	nonsevere		Respirovirus pneumoniae	3049953	Paramyxoviridae	sustained human-to-human		SFTS phlebovirus	1933190	Phenuiviridae	vector		SFTS phlebovirus	1933190	Phenuiviridae	viraemic
Rhinovirus A	147711	Picornaviridae	nonsevere		Rhinovirus A	147711	Picornaviridae	sustained human-to-human		Simian foamy virus	11642	Retroviridae	direct contact		Simian foamy virus	11642	Retroviridae	circulatory
Rhinovirus B	147712	Picornaviridae	nonsevere		Rhinovirus B	147712	Picornaviridae	sustained human-to-human		Simian immunodeficiency virus	11723	Retroviridae	direct contact		Simian immunodeficiency virus	11723	Retroviridae	circulatory
Rhinovirus C	463676	Picornaviridae	nonsevere		Rhinovirus C	463676	Picornaviridae	sustained human-to-human		Sindbis virus	11034	Togaviridae	vector		Sindbis virus	11034	Togaviridae	viraemic
Rio Negro virus	332097	Togaviridae	nonsevere		Rio Negro virus	332097	Togaviridae	no human-to-human		Thogotovirus dhoriense	11318	Orthomyxoviridae	vector		Thogotovirus dhoriense	11318	Orthomyxoviridae	neural
Ross River virus	11029	Togaviridae	nonsevere		Ross River virus	11029	Togaviridae	limited human-to-human		Thogotovirus thogotoense	11569	Orthomyxoviridae	vector		Thogotovirus thogotoense	11569	Orthomyxoviridae	neural
Rotavirus A	28875	Sedoreoviridae	nonsevere		Rotavirus A	28875	Sedoreoviridae	sustained human-to-human		Thottimvirus thottapalayamense	3052789	Hantaviridae	respiratory		Thottimvirus thottapalayamense	3052789	Hantaviridae	viraemic
Rotavirus B	28876	Sedoreoviridae	nonsevere		Rotavirus B	28876	Sedoreoviridae	sustained human-to-human		Tibrovirus congo	1987017	Rhabdoviridae	direct contact		Tibrovirus alphaekpoma	1987018	Rhabdoviridae	viraemic
Rotavirus C	36427	Sedoreoviridae	nonsevere		Rotavirus C	36427	Sedoreoviridae	sustained human-to-human		Tonate virus	60877	Togaviridae	vector		Tibrovirus betaekpoma	1987019	Rhabdoviridae	viraemic
Rotavirus H	1348384	Sedoreoviridae	nonsevere		Rotavirus H	1348384	Sedoreoviridae	limited human-to-human		Una virus	59304	Togaviridae	vector		Tibrovirus congo	1987017	Rhabdoviridae	viraemic
Rubivirus rubellae	2846071	Matonaviridae	nonsevere		Rubivirus rubellae	2846071	Matonaviridae	sustained human-to-human		Uukuniemi phlebovirus	1933191	Phenuiviridae	vector		Tonate virus	60877	Togaviridae	viraemic
Salivirus A	1330524	Picornaviridae	nonsevere		Salivirus A	1330524	Picornaviridae	sustained human-to-human		Venezuelan equine encephalitis virus	11036	Togaviridae	vector		Una virus	59304	Togaviridae	viraemic
Sandfly fever Naples phlebovirus	1933189	Phenuiviridae	nonsevere		Sandfly fever Naples phlebovirus	1933189	Phenuiviridae	no human-to-human		Vesicular exanthema of swine virus	35612	Caliciviridae	direct contact		Uukuniemi phlebovirus	1933191	Phenuiviridae	viraemic
Sapporo virus	95342	Caliciviridae	nonsevere		Sapporo virus	95342	Caliciviridae	sustained human-to-human		Vesiculovirus alagoas	1972579	Rhabdoviridae	vector		Venezuelan equine encephalitis virus	11036	Togaviridae	neural
Semliki Forest virus	11033	Togaviridae	nonsevere		Semliki Forest virus	11033	Togaviridae	limited human-to-human		Vesiculovirus chandipura	1972576	Rhabdoviridae	vector		Vesiculovirus alagoas	1972579	Rhabdoviridae	viraemic
Severe acute respiratory syndrome-related coronavirus	694009	Coronaviridae	severe		Severe acute respiratory syndrome-related coronavirus	694009	Coronaviridae	sustained human-to-human		Vesiculovirus cocal	1972572	Rhabdoviridae	vector		Vesiculovirus chandipura	1972576	Rhabdoviridae	neural
SFTS phlebovirus	1933190	Phenuiviridae	severe		SFTS phlebovirus	1933190	Phenuiviridae	limited human-to-human		Vesiculovirus indiana	1972577	Rhabdoviridae	vector		Vesiculovirus indiana	1972577	Rhabdoviridae	viraemic
Simian foamy virus	11642	Retroviridae	nonsevere		Simian foamy virus	11642	Retroviridae	no human-to-human		Vesiculovirus isfahan	1972573	Rhabdoviridae	vector		Vesiculovirus isfahan	1972573	Rhabdoviridae	viraemic
Simian immunodeficiency virus	11723	Retroviridae	nonsevere		Simian immunodeficiency virus	11723	Retroviridae	no human-to-human		Vesiculovirus maraba	1972574	Rhabdoviridae	vector		Vesiculovirus maraba	1972574	Rhabdoviridae	viraemic
Sindbis virus	11034	Togaviridae	nonsevere		Sindbis virus	11034	Togaviridae	no human-to-human		Vesiculovirus newjersey	1972578	Rhabdoviridae	vector		Vesiculovirus newjersey	1972578	Rhabdoviridae	viraemic
Thogotovirus dhoriense	11318	Orthomyxoviridae	nonsevere		Thogotovirus dhoriense	11318	Orthomyxoviridae	no human-to-human		Western equine encephalitis virus	11039	Togaviridae	vector		Vesiculovirus piry	1972575	Rhabdoviridae	viraemic
Thogotovirus thogotoense	11569	Orthomyxoviridae	nonsevere		Thogotovirus thogotoense	11569	Orthomyxoviridae	no human-to-human		Whataroa virus	48543	Togaviridae	vector		Western equine encephalitis virus	11039	Togaviridae	neural
Thottimvirus thottapalayamense	3052789	Hantaviridae	severe		Thottimvirus thottapalayamense	3052789	Hantaviridae	no human-to-human							Whataroa virus	48543	Togaviridae	viraemic
Tibrovirus alphaekpoma	1987018	Rhabdoviridae	nonsevere		Tibrovirus alphaekpoma	1987018	Rhabdoviridae	no human-to-human
Tibrovirus betaekpoma	1987019	Rhabdoviridae	nonsevere		Tibrovirus betaekpoma	1987019	Rhabdoviridae	no human-to-human
Tibrovirus congo	1987017	Rhabdoviridae	severe		Tibrovirus congo	1987017	Rhabdoviridae	limited human-to-human
Tonate virus	60877	Togaviridae	nonsevere		Tonate virus	60877	Togaviridae	no human-to-human
Una virus	59304	Togaviridae	nonsevere		Una virus	59304	Togaviridae	no human-to-human
Uukuniemi phlebovirus	1933191	Phenuiviridae	nonsevere		Uukuniemi phlebovirus	1933191	Phenuiviridae	no human-to-human
Venezuelan equine encephalitis virus	11036	Togaviridae	nonsevere		Venezuelan equine encephalitis virus	11036	Togaviridae	limited human-to-human
Vesicular exanthema of swine virus	35612	Caliciviridae	nonsevere		Vesicular exanthema of swine virus	35612	Caliciviridae	no human-to-human
Vesiculovirus alagoas	1972579	Rhabdoviridae	nonsevere		Vesiculovirus alagoas	1972579	Rhabdoviridae	no human-to-human
Vesiculovirus chandipura	1972576	Rhabdoviridae	nonsevere		Vesiculovirus chandipura	1972576	Rhabdoviridae	no human-to-human
Vesiculovirus cocal	1972572	Rhabdoviridae	nonsevere		Vesiculovirus cocal	1972572	Rhabdoviridae	no human-to-human
Vesiculovirus indiana	1972577	Rhabdoviridae	nonsevere		Vesiculovirus indiana	1972577	Rhabdoviridae	no human-to-human
Vesiculovirus isfahan	1972573	Rhabdoviridae	nonsevere		Vesiculovirus isfahan	1972573	Rhabdoviridae	no human-to-human
Vesiculovirus maraba	1972574	Rhabdoviridae	nonsevere		Vesiculovirus maraba	1972574	Rhabdoviridae	no human-to-human
Vesiculovirus newjersey	1972578	Rhabdoviridae	nonsevere		Vesiculovirus newjersey	1972578	Rhabdoviridae	no human-to-human
Vesiculovirus piry	1972575	Rhabdoviridae	nonsevere		Vesiculovirus piry	1972575	Rhabdoviridae	no human-to-human
Western equine encephalitis virus	11039	Togaviridae	severe		Western equine encephalitis virus	11039	Togaviridae	no human-to-human
Whataroa virus	48543	Togaviridae	nonsevere		Whataroa virus	48543	Togaviridae	no human-to-human
