## Supplementary material for "Virus-human protein-protein interactions predict viral phenotypes": Table S6

### Sheet: Table S6
Table S6. Performance comparison of PPI-, genome-, and proteome-based models for virulence, transmissbility, transmission route, and tissue tropism on test set. The highest value of each metric on each category is in bold.
Performance comparison of virulence (VL) prediction
Method	Method Abbreviation		Accuracy	Precision	Recall	F1-Score	AUROC	AUPRC
PPI-Top250-SVM	VL-PPI		0.799	0.703	0.534	0.595	0.844	0.708
Genome-DNABERT2-SVM	VL-Genome		0.795	0.715	0.418	0.51	0.763	0.636
Proteome-3mer-SVM	VL-Proteome		0.789	0.689	0.438	0.517	0.781	0.607
Performance comparison of human tranmissbility (HT) prediction
Method	Method Abbreviation	Categories	Accuracy	Precision	Recall	F1-Score	AUROC	AUPRC
PPI-Top200-SVM	HT-PPI	no human-to-human	0.788	0.781	0.875	0.822	0.866	0.892
Genome-4mer-KNN	HT-Genome	no human-to-human	0.743	0.743	0.844	0.788	0.794	0.837
Proteome-1mer-RF	HT-Proteome	no human-to-human	0.712	0.696	0.874	0.774	0.765	0.788
PPI-Top200-SVM	HT-PPI	limited human-to-human	0.875	0.691	0.41	0.485	0.85	0.631
Genome-4mer-KNN	HT-Genome	limited human-to-human	0.82	0.402	0.326	0.345	0.694	0.381
Proteome-1mer-RF	HT-Proteome	limited human-to-human	0.843	0.432	0.154	0.216	0.676	0.382
PPI-Top200-SVM	HT-PPI	sustained human-to-human	0.881	0.812	0.768	0.781	0.917	0.834
Genome-4mer-KNN	HT-Genome	sustained human-to-human	0.854	0.806	0.65	0.709	0.872	0.815
Proteome-1mer-RF	HT-Proteome	sustained human-to-human	0.835	0.756	0.638	0.681	0.869	0.79
Performance comparison of transmission route (TR) prediction
Method	Method Abbreviation	Categories	Accuracy	Precision	Recall	F1-Score	AUROC	AUPRC
PPI-Top350-SVM	TR-PPI	direct contact	0.897	0.793	0.855	0.816	0.954	0.92
Genome-4mer-SVM	TR-Genome	direct contact	0.916	0.862	0.836	0.84	0.93	0.913
Proteome-ESM2-RF	TR-Proteome	direct contact	0.89	0.795	0.815	0.798	0.933	0.9
PPI-Top350-SVM	TR-PPI	faecal-oral	0.934	0.818	0.68	0.722	0.945	0.836
Genome-4mer-SVM	TR-Genome	faecal-oral	0.915	0.74	0.605	0.639	0.962	0.803
Proteome-ESM2-RF	TR-Proteome	faecal-oral	0.941	0.87	0.66	0.726	0.974	0.849
PPI-Top350-SVM	TR-PPI	respiratory	0.966	0.964	0.834	0.885	0.982	0.954
Genome-4mer-SVM	TR-Genome	respiratory	0.948	0.871	0.83	0.838	0.972	0.932
Proteome-ESM2-RF	TR-Proteome	respiratory	0.944	0.878	0.788	0.818	0.963	0.901
PPI-Top350-SVM	TR-PPI	vector	0.954	0.937	0.963	0.948	0.985	0.984
Genome-4mer-SVM	TR-Genome	vector	0.931	0.899	0.952	0.923	0.97	0.953
Proteome-ESM2-RF	TR-Proteome	vector	0.903	0.866	0.928	0.893	0.967	0.957
Performance comparison of tisue tropism (TT) prediction
Method	Method Abbreviation	Categories	Accuracy	Precision	Recall	F1-Score	AUROC	AUPRC
PPI-Top1250-SVM	TT-PPI	gastrointestinal	0.928	0.75	0.762	0.735	0.922	0.772
Genome-DNABERT2-RF	TT-Genome	gastrointestinal	0.942	0.804	0.772	0.77	0.983	0.896
Proteome-ESM2-RF	TT-Proteome	gastrointestinal	0.956	0.816	0.908	0.847	0.978	0.839
PPI-Top1250-SVM	TT-PPI	neural	0.852	0.582	0.52	0.526	0.821	0.631
Genome-DNABERT2-RF	TT-Genome	neural	0.851	0.592	0.268	0.348	0.81	0.555
Proteome-ESM2-RF	TT-Proteome	neural	0.854	0.595	0.31	0.386	0.779	0.575
PPI-Top1250-SVM	TT-PPI	other	0.951	0.825	0.667	0.714	0.923	0.752
Genome-DNABERT2-RF	TT-Genome	other	0.942	0.759	0.53	0.596	0.909	0.762
Proteome-ESM2-RF	TT-Proteome	other	0.933	0.682	0.493	0.545	0.908	0.719
PPI-Top1250-SVM	TT-PPI	respiratory	0.911	0.567	0.37	0.421	0.931	0.633
Genome-DNABERT2-RF	TT-Genome	respiratory	0.931	0.71	0.413	0.499	0.916	0.723
Proteome-ESM2-RF	TT-Proteome	respiratory	0.931	0.755	0.43	0.523	0.943	0.739
PPI-Top1250-SVM	TT-PPI	systemic	0.887	0.606	0.62	0.588	0.885	0.667
Genome-DNABERT2-RF	TT-Genome	systemic	0.901	0.692	0.498	0.554	0.899	0.698
Proteome-ESM2-RF	TT-Proteome	systemic	0.888	0.607	0.61	0.586	0.872	0.639
PPI-Top1250-SVM	TT-PPI	viraemic	0.811	0.727	0.805	0.756	0.89	0.833
Genome-DNABERT2-RF	TT-Genome	viraemic	0.695	0.561	0.879	0.681	0.841	0.719
Proteome-ESM2-RF	TT-Proteome	viraemic	0.728	0.602	0.814	0.687	0.817	0.735
