## Supplementary material for "Virus-human protein-protein interactions predict viral phenotypes": Table S7

### Sheet: Table S7
Table S7. Hyperparameters of machine learning algorithms for predicting viral phenotypes. Total of four machine learning algorithms were used for predicting human infectivity, virulence, transmissibility, transmission route, and tissue tropism. Key hyperparameters of algorithms are listed.
Machine learning algorithms	Value Range of Parameters
Random Forest (RF)	n_estimators: [50, 100, 200, 300, 500]
	max_depth: [None, 10, 15, 20, 25]
K-nearest neighbors (KNN)	n_neighbors: [3, 5, 7, 9]
	weights: [“uniform”, “distance”]
	metric: [“euclidean”, “manhattan”]
Support Vector Machine (SVM)	C: [0.1, 1, 10]
	kernel: [“linear”, “rbf”]
	gamma: [“scale”, “auto”]
eXtreme Gradient Boosting (XGBoost)	max_depth: [3, 5, 7]
	learning_rate: [0.01, 0.1, 0.2]
